# Age-related Impairment of Implant Osseointegration is Associated with Immune Activation and Suppression of Angiogenic, Notch, and Wnt Pathways

**DOI:** 10.1101/2020.12.27.424462

**Authors:** Kathleen Turajane, Gang Ji, Yurii Chinenov, Max Chao, Ugur Ayturk, Matthew B. Greenblatt, Lionel B. Ivashkiv, Mathias PG. Bostrom, Xu Yang

**Affiliations:** Hospital for Special Surgery, New York, NY; The Third Hospital of Hebei Medical University, Shijiazhuang, China; Department of Pathology and Laboratory Medicine, Weill Cornell Medicine, New York, NY

**Keywords:** osseointegration, aging

## Abstract

The number of total joint replacements (TJRs) in the United States is increasing annually. Cementless implants are intended to improve upon traditional cemented implants by allowing bone growth directly on the surface to improve implant longevity. One major complication of TJR is implant loosening, which is related to deficient osseointegration in cementless TJRs. Although poor osseointegration in aged patients is typically attributed to decreased basal bone mass, little is known about the molecular pathways that compromise the growth of bone onto porous titanium implants. To identify the pathways important for osseointegration that are compromised by aging, we developed an approach for transcriptomic profiling of peri-implant tissue in young and aged mice using our murine model of osseointegration. Based on previous findings of changes of bone quality associated with aging, we hypothesized that aged mice have impaired activation of bone anabolic pathways at the bone-implant interface. We found that pathways most significantly downregulated in aged mice relative to young mice are related to angiogenic, Notch and Wnt signaling. Downregulation of these pathways is associated with markedly increased expression of inflammatory and immune genes at the bone-implant interface in aged mice. These results identify osseointegration pathways affected by aging and suggest that an increased inflammatory response in aged mice may compromise peri-implant bone healing. Targeting the Notch and Wnt pathways, promoting angiogenesis, or modulating the immune response at the peri-implant site may enhance osseointegration and improve the outcome of joint replacement in older patients.
