## Supplemental Table 2 for "Age-related Impairment of Implant Osseointegration is Associated with Immune Activation and Suppression of Angiogenic, Notch, and Wnt Pathways"

### Sheet: Data_selection_quSageResults.Im
Pathway	size	logFC	lowCI	highCI	PValue	FDR	Genes
REACTOME_NOTCH1_INTRACELLULAR_DOMAIN_REGULATES_TRANSCRIPTION	42	0.205205	0.120833	0.274636	7.71458e-05	0.0562242	HDAC4, HEY1, TBL1XR1, MAML3, FBXW7, CCNC, TLE1, HEYL, HDAC1, RBPJ, NCOR2, CDK8, CUL1, HDAC11, UBA52, MAML2, TLE3, HEY2, HDAC2, TLE2, RPS27A, MAML1, NCOR1, KAT2A, HDAC5, HDAC9, HIF1A, SNW1, MYC, RBX1, EP300, HDAC10, HDAC7, CREBBP, HES1, KAT2B, HDAC3, TLE4, HDAC6, MAMLD1, TBL1X, HDAC8
PID_PRL_SIGNALING_EVENTS_PATHWAY	23	0.217923	0.130853	0.314291	0.000110526	0.0562242	PTP4A1, SRC, CCNA2, RHOC, RABGGTB, PTP4A2, RAC1, CCNE1, ATF5, MAPK3, BCAR1, AGT, ITGB1, RHOA, CDK2, ITGA1, RABGGTA, PTP4A3, TUBA1B, MAPK1, CDKN1A, ROCK1, EGR1
BIOCARTA_WNT_PATHWAY	25	0.189254	0.105437	0.281921	0.000220648	0.0562242	CSNK2A1, LEF1, MAP3K7, TLE1, HDAC1, DVL1, FZD1, CTBP1, CCND1, CTNNB1, WIF1, PPP2CA, NLK, CSNK1D, MYC, TAB1, CREBBP, GSK3B, AXIN1, PPARD, APC, CSNK1A1, SMAD4, FRAT1, BTRC
KEGG_PANTOTHENATE_AND_COA_BIOSYNTHESIS	12	0.292864	0.146045	0.412428	0.00024365	0.0562242	PANK2, DPYD, PPCS, PANK4, BCAT1, BCAT2, PPCDC, ENPP1, ENPP3, PANK3, COASY, PANK1
REACTOME_SIGNALING_BY_NOTCH1	61	0.180258	0.0968386	0.271702	0.000258008	0.0562242	HDAC4, NCSTN, PSEN2, DLL4, JAG1, HEY1, TBL1XR1, MAML3, FBXW7, APH1A, CCNC, TLE1, HEYL, HDAC1, MIB2, RBPJ, NCOR2, DTX2, CDK8, CUL1, HDAC11, PSENEN, ARRB1, UBA52, MAML2, TLE3, APH1B, ADAM10, HEY2, HDAC2, TLE2, RPS27A, MAML1, NCOR1, ARRB2, KAT2A, HDAC5, ADAM17, HDAC9, HIF1A, PSEN1, NUMB, SNW1, JAG2, MYC, RBX1, EP300, HDAC10, HDAC7, CREBBP, HES1, DLL1, KAT2B, MIB1, HDAC3, DTX4, TLE4, HDAC6, MAMLD1, T…
REACTOME_ADHERENS_JUNCTIONS_INTERACTIONS	14	0.66779	0.340464	0.93449	0.000336097	0.0562242	CTNND1, PVR, CDH11, CDH5, CDH1, CDH13, CDH15, CADM1, CTNNB1, JUP, CDH24, CDH6, CDH2, CTNNA1
REACTOME_CELL_CELL_JUNCTION_ORGANIZATION	25	0.532759	0.273799	0.819184	0.00034164	0.0562242	F11R, CTNND1, PRKCI, CLDN12, CLDN15, PVR, CDH11, CDH5, PARD6A, CDH1, CDH13, CDH15, PARD3, CADM1, CTNNB1, JUP, MPP5, CDH24, CLDN10, CDH6, CLDN5, CLDN1, CDH2, CTNNA1, PARD6G
REACTOME_DOWNREGULATION_OF_TGF_BETA_RECEPTOR_SIGNALING	21	0.167732	0.0867562	0.257453	0.000469156	0.0675585	UCHL5, PMEPA1, TGFBR1, ZFYVE9, PPP1CB, PPP1CC, SMURF1, STRAP, TGFB1, PPP1R15A, UBA52, SMAD3, TGFBR2, XPO1, RPS27A, MTMR4, SMURF2, STUB1, SMAD7, SMAD2, PPP1CA
BIOCARTA_STATHMIN_PATHWAY	18	-0.656879	1.06342	0.324387	0.000531655	0.0680518	CD247, CD2, CAMK2D, PRKACB, PRKAR1B, CD3G, CD3D, CD3E, PRKAR2A, CDK1, CAMK2B, PRKAR1A, PRKAR2B, CCNB1, CAMK2G, MAPK13, CAMK4, CAMK2A
REACTOME_CD28_DEPENDENT_PI3K_AKT_SIGNALING	20	-0.256223	0.400504	0.138398	0.000647502	0.070345	CD28, AKT3, MAPKAP1, PIK3CA, THEM4, PIK3R3, LCK, MTOR, AKT2, PIK3R2, FYN, MAP3K14, AKT1, PIK3R1, RICTOR, CD86, CD80, PDPK1, MLST8, MAP3K8
REACTOME_TGF_BETA_RECEPTOR_SIGNALING_ACTIVATES_SMADS	24	0.184568	0.0823707	0.267854	0.00074553	0.070345	UCHL5, FKBP1A, PMEPA1, TGFBR1, ZFYVE9, PPP1CB, PPP1CC, SMURF1, STRAP, TGFB1, PPP1R15A, FURIN, UBA52, SMAD3, TGFBR2, XPO1, RPS27A, MTMR4, SMURF2, STUB1, SMAD4, SMAD7, SMAD2, PPP1CA
KEGG_REGULATION_OF_AUTOPHAGY	19	-0.202633	0.302561	0.0919448	0.000765431	0.070345	ATG4B, ATG4C, PRKAA2, ULK1, ATG7, GABARAPL1, GABARAPL2, ATG4D, ULK3, PIK3R4, ATG5, ULK2, GABARAP, BECN1, PRKAA1, ATG3, PIK3C3, ATG12, ATG4A
PID_TOLL_ENDOGENOUS_PATHWAY	23	-0.53198	0.799546	0.236231	0.000793824	0.070345	LY96, HSPD1, TLR2, S100A8, S100A9, TLR4, TLR1, TLR6, HMGB1, IRAK2, IKBKB, TLR3, TIRAP, RHOA, MYD88, VCAN, IRAK4, TICAM1, CD14, CHUK, BGN, IRAK1, IKBKG
REACTOME_SIGNALING_BY_NOTCH	88	0.190378	0.0755811	0.287245	0.0010781	0.0765641	HDAC4, NCSTN, PSEN2, DLL4, JAG1, POFUT1, E2F1, HEY1, TBL1XR1, MAML3, FBXW7, APH1A, NOTCH2, MOV10, CCNC, B4GALT1, TLE1, JUN, ST3GAL3, HEYL, HDAC1, MIB2, RBPJ, ATP2A2, TMED2, NCOR2, DTX2, LFNG, CDK8, CUL1, HDAC11, PSENEN, FURIN, ARRB1, RAB6A, TNRC6A, ATP2A1, CCND1, TFDP1, UBA52, MAML2, TLE3, APH1B, ADAM10, HEY2, HDAC2, TLE2, RPS27A, MAML1, NCOR1, ARRB2, ATP2A3, KAT2A, HDAC5, TNRC6C, RFNG, ADAM17, H…
KEGG_PROSTATE_CANCER	81	0.0944503	0.0402624	0.153565	0.00109104	0.0765641	CREB1, BCL2, AKT3, CREB3L1, E2F1, PIK3CA, FOXO1, PDGFC, NRAS, LEF1, NFKB1, CCNE2, CREB3, PIK3R3, E2F2, CASP9, MTOR, PIK3CD, PDGFRA, PDGFA, CREB3L2, BRAF, CREB5, TCF7L1, TGFA, RAF1, CDKN1B, KRAS, AKT2, CCNE1, IGF1R, MAPK3, FGFR2, HRAS, CCND1, IKBKB, FGFR1, PIK3R2, PDGFD, MAP2K1, PIK3CB, CTNNB1, CREB3L3, MAP2K2, HSP90B1, IGF1, MDM2, CDK2, EGFR, TCF7, PIK3R5, ERBB2, GRB2, PIK3CG, NFKBIA, SOS2, HSP90…
BIOCARTA_PITX2_PATHWAY	13	0.150059	0.0744059	0.233904	0.00110611	0.0765641	LEF1, HDAC1, DVL1, FZD1, TRRAP, CTNNB1, MED1, EP300, CREBBP, GSK3B, AXIN1, APC, LDB1
REACTOME_PEROXISOMAL_LIPID_METABOLISM	16	-0.239029	0.389384	0.116623	0.00114545	0.0765641	IDH1, PHYH, CRAT, AGPS, ACOT8, SCP2, CROT, ACOX3, FAR2, FAR1, GNPAT, ACOX1, AMACR, SLC25A17, HSD17B4, ABCD1
KEGG_LONG_TERM_POTENTIATION	54	-0.0799142	0.134998	0.0342615	0.00149203	0.0765641	PLCB2, PLCB1, PLCB4, NRAS, RAP1A, CAMK2D, PPP3CA, PRKACB, RPS6KA1, PPP1CB, PPP1CC, BRAF, ITPR1, RAF1, CACNA1C, KRAS, ITPR2, PRKCG, CALM3, GRIN2D, CHP2, PRKCB, MAPK3, HRAS, PRKACA, MAP2K1, MAP2K2, PPP1R12A, RAP1B, CAMK2B, ADCY1, PPP3R1, PRKCA, CALM1, CALML3, PPP3CB, CAMK2G, PPP3CC, ATF4, EP300, RAPGEF3, CREBBP, MAPK1, RPS6KA2, ITPR3, CALM2, CAMK4, CAMK2A, PPP1CA, PLCB3, GNAQ, ARAF, PRKX, RPS6KA3
BIOCARTA_TCYTOTOXIC_PATHWAY	12	-1.57681	2.66292	0.693451	0.00150833	0.0765641	CD28, PTPRC, CD247, CD2, CD8A, ITGAL, ICAM1, THY1, CD3G, CD3D, CD3E, ITGB2
PID_DELTA_NP63_PATHWAY	39	0.286991	0.123793	0.46693	0.00151	0.0765641	PPP2R5A, NOTCH1, COL5A1, IL1A, ITCH, ADA, ADRM1, FBXW7, WWP1, CDKN2A, SFN, FOSL2, BRCA2, DLX6, DLX5, TCF7L1, POU2F2, AXL, RAB38, RRAD, YAP1, MRE11A, ATM, CCNB2, MDM2, SEC14L2, IGFBP3, STXBP4, ITGA3, TOP2A, FASN, HBP1, BDKRB2, VDR, CEBPD, HES1, GSK3B, RUNX1, HELLS
REACTOME_EXTRACELLULAR_MATRIX_ORGANIZATION	26	-0.764378	1.2997	0.325686	0.00157292	0.0765641	IL18R1, IL18RAP, STAT4, CD28, CD247, IL2RA, PPP3CA, JUN, CD4, TGFB1, CD3G, CD3D, CD3E, IL18, PPP3R1, MAPK9, IRF1, STAT3, FOS, PPP3CB, MAPK8, CREBBP, ETV5, CD86, CD80, PIAS2
PID_CDC42_REG_PATHWAY	29	0.183368	0.0804064	0.297191	0.00157909	0.0765641	DOCK10, NGEF, FARP2, VAV2, ARHGAP1, PLCG1, VAV3, BCAR3, CDC42, ARHGAP17, ARHGEF7, MCF2L, DOCK6, ARHGEF25, GIT1, NME1, ARHGDIA, ITSN2, SPATA13, DOCK9, RACGAP1, ITSN1, RALBP1, APC, DNMBP, DOCK11, ARHGEF6, ARHGEF9, FGD1
KEGG_SNARE_INTERACTIONS_IN_VESICULAR_TRANSPORT	31	-0.121429	0.184777	0.0514277	0.00158073	0.0765641	STX6, VAMP4, SNAP23, STX16, SEC22B, STX17, STX12, VAMP3, STX18, STX2, STX1A, BET1, VAMP5, VAMP8, VAMP1, STX1B, BET1L, USE1, STX11, STX7, YKT6, SNAP47, STX8, VAMP2, GOSR1, GOSR2, VTI1B, SNAP29, BNIP1, STX3, VTI1A
BIOCARTA_ARF_PATHWAY	16	0.235102	0.10301	0.342946	0.00159509	0.0765641	ABL1, POLR1B, E2F1, PIK3CA, CDKN2A, RAC1, POLR1D, POLR1A, MDM2, TBX2, PIK3CG, TWIST1, PIK3R1, RB1, MYC, POLR1C
BIOCARTA_THELPER_PATHWAY	12	-1.49968	2.55111	0.644586	0.00174555	0.0804348	CD28, PTPRC, CD247, CD2, CD4, ITGAL, ICAM1, THY1, CD3G, CD3D, CD3E, ITGB2
BIOCARTA_CARM_ER_PATHWAY	31	0.17239	0.0758753	0.279049	0.00192354	0.0834718	HDAC4, HDAC1, SPEN, NCOR2, HDAC11, PHB2, CCND1, CARM1, ESR1, HDAC2, POLR2A, PELP1, MED1, BRCA1, HDAC5, HDAC9, GTF2A1, MEF2C, EP300, HDAC10, HDAC7, CREBBP, GTF2E1, NRIP1, TBP, GTF2F1, ERCC3, SRA1, HDAC3, HDAC6, HDAC8
BIOCARTA_TOB1_PATHWAY	16	-0.543663	0.930912	0.227773	0.00200965	0.0834718	CD28, CD247, TGFB2, IL2RA, TGFBR1, TGFBR3, TGFB1, CD3G, CD3D, CD3E, SMAD3, TGFBR2, TOB1, TGFB3, TOB2, SMAD4
BIOCARTA_CSK_PATHWAY	18	-0.810267	1.39089	0.335224	0.00211192	0.0834718	ZAP70, PTPRC, CD247, GNAS, PRKACB, LCK, GNB1, PRKAR1B, CD4, CD3G, CD3D, CD3E, CSK, PRKAR2A, ADCY1, PRKAR1A, PRKAR2B, CREBBP
REACTOME_SYNTHESIS_OF_PIPS_AT_THE_LATE_ENDOSOME_MEMBRANE	10	-0.358514	0.588344	0.171639	0.00216918	0.0834718	PIKFYVE, PIK3C2A, MTMR7, VAC14, MTMR2, PIK3R4, FIG4, MTMR4, PIK3C3, MTM1
KEGG_HISTIDINE_METABOLISM	18	-0.277229	0.466152	0.123029	0.00217881	0.0834718	ALDH9A1, HNMT, LCMT2, HDC, ALDH1B1, ALDH2, ALDH1A3, LCMT1, HEMK1, TRMT11, ALDH3A1, ALDH3A2, METTL6, ALDH7A1, ALDH3B1, ACY3, MAOA, MAOB
BIOCARTA_CCR3_PATHWAY	18	-0.114489	0.19389	0.0496769	0.00227945	0.0834718	PPP1R12B, PLCB1, GNAS, GNB1, LIMK1, RAF1, PRKCB, MAPK3, HRAS, MAP2K1, RHOA, CCR3, PRKCA, ROCK2, PTK2, MAPK1, CFL1, GNAQ
REACTOME_CD28_CO_STIMULATION	30	-0.282768	0.486662	0.115629	0.00250377	0.0834718	CD28, AKT3, MAPKAP1, SRC, PIK3CA, THEM4, LYN, PIK3R3, LCK, CDC42, MTOR, YES1, RAC1, AKT2, PAK1, PIK3R2, FYN, MAP3K14, GRB2, AKT1, PIK3R1, RICTOR, GRAP2, PAK2, CD86, CD80, PDPK1, MLST8, VAV1, MAP3K8
REACTOME_SYNTHESIS_OF_PIPS_AT_THE_EARLY_ENDOSOME_MEMBRANE	12	-0.328906	0.551259	0.148094	0.00265376	0.0834718	PIKFYVE, PI4K2B, PIK3C2A, INPP4B, VAC14, MTMR2, PIK3R4, FIG4, MTMR4, PIK3C3, PI4K2A, MTM1
KEGG_TYPE_I_DIABETES_MELLITUS	13	-0.597196	0.92073	0.238763	0.00267434	0.0834718	HSPD1, CD28, PTPRN, IL1A, IL1B, IL12A, ICA1, CPE, GZMB, CD86, CD80, TNF, FAS
BIOCARTA_CARDIACEGF_PATHWAY	15	0.319029	0.130097	0.528274	0.00274642	0.0834718	PLCG1, NFKB1, JUN, PRKCB, ADAM12, HRAS, EDNRA, AGT, RHOA, EGFR, PRKCA, FOS, EDNRB, MYC, RELA
PID_FOXM1_PATHWAY	38	0.374369	0.129286	0.575697	0.00281155	0.0834718	CENPF, NEK2, CENPB, CDC25B, CCNA2, CKS1B, CDKN2A, CENPA, CHEK2, BRCA2, TGFA, FOXM1, XRCC1, GSK3A, CCNE1, PLK1, CCND1, MMP2, NFATC3, MAP2K1, CCNB2, ESR1, LAMA4, CDK1, CDK4, CDK2, AURKB, BIRC5, FOS, GAS1, CCNB1, RB1, SKP2, MYC, EP300, SP1, CREBBP, ETV5
REACTOME_STEROID_HORMONES	10	-0.299555	0.5134	0.125618	0.0028549	0.0834718	HSD11B1, CUBN, SRD5A3, STARD5, CYP2R1, STAR, CYP11A1, LGMN, SRD5A1, STARD4
PID_RETINOIC_ACID_PATHWAY	28	0.138968	0.0496694	0.211894	0.00288651	0.0834718	NCOA2, RXRA, NCOA3, HDAC1, NCOR2, PRKCG, MAPK3, PRKACA, RBP1, CDK1, RARA, PRKCA, NCOA1, MNAT1, AKT1, CCNH, CDK7, MAPK8, EP300, VDR, RARG, CREBBP, MAPK1, NRIP1, MAPK14, RXRB, KAT2B, HDAC3
REACTOME_NETRIN1_SIGNALING	29	0.387624	0.148545	0.651875	0.00290239	0.0834718	PRKCQ, SRC, PLCG1, TRPC3, SIAH2, UNC5C, CDC42, SLIT2, RAC1, WASL, RGMA, DOCK1, TRPC6, NEO1, NCK1, FYN, UNC5B, NTN4, SLIT3, NTN1, PITPNA, UNC5A, MYO10, TRIO, PTK2, ROBO1, EZR, RGMB, ABLIM1
BIOCARTA_HSP27_PATHWAY	12	-0.567291	0.964516	0.243426	0.00291464	0.0834718	BCL2, MAPKAPK2, IL1A, CASP9, CYCS, CASP3, ACTA1, MAPKAPK3, APAF1, DAXX, TNF, FAS
PID_INSULIN_PATHWAY	43	-0.10933	0.173733	0.0383833	0.00297078	0.0834718	NCK2, IRS1, INPP5D, RAPGEF1, GRB14, PTPRA, PTPN1, PRKCI, PIK3CA, SHC1, EXOC1, PTPN11, SH2B2, CAV1, EXOC4, DOK1, AKT2, HRAS, INSR, EIF4EBP1, PARD6A, CBL, NCK1, SGK1, FOXO3, GRB10, CRK, RPS6KB1, GRB2, EXOC7, AKT1, EXOC2, EXOC3, RASA1, F2RL2, PIK3R1, EXOC5, PDPK1, TRIP10, SOS1, RHOQ, EXOC6, SORBS1
BIOCARTA_CTL_PATHWAY	10	-1.39781	2.34036	0.525759	0.00314111	0.0844638	CD247, B2M, ITGAL, ICAM1, CD3G, CD3D, CD3E, ITGB2, GZMB, FAS
REACTOME_SYNTHESIS_OF_PIPS_AT_THE_GOLGI_MEMBRANE	15	-0.213316	0.333973	0.0796093	0.00315568	0.0844638	PIKFYVE, INPP5E, PI4KB, PI4K2B, PIK3C2A, VAC14, PIK3R4, SACM1L, FIG4, ARF1, ARF3, PI4KA, PIK3C3, PI4K2A, OCRL
REACTOME_PD1_SIGNALING	11	-1.8759	2.97705	0.655524	0.00322906	0.0844638	PDCD1, CD247, LCK, PTPN6, CD4, CD3G, CD3D, CD3E, CSK, CD274, PDCD1LG2
PID_NETRIN_PATHWAY	31	0.213255	0.0798009	0.360718	0.00334092	0.0844638	SRC, PLCG1, PIK3CA, UNC5C, CDC42, YES1, RAC1, WASL, PAK1, MAPK3, DOCK1, BCAR1, MAP2K1, NCK1, RHOA, FYN, UNC5B, MAP2K2, AGAP2, NTN1, PITPNA, ELMO1, UNC5A, DAPK1, MAP1B, PIK3R1, MYO10, TRIO, PTK2, MAPK1, CAMK2A
REACTOME_DOWNSTREAM_TCR_SIGNALING	26	-0.690606	1.21943	0.25632	0.00341267	0.0844638	CD247, PRKCQ, TRAF6, PIK3CA, BCL10, RIPK2, MAP3K7, LCK, CARD11, CD4, IKBKB, PIK3R2, CD3G, CD3D, CD3E, PIK3CB, TAB2, UBE2N, NFKBIA, PIK3R1, PDPK1, MALT1, RELA, PTEN, CHUK, IKBKG
REACTOME_COLLAGEN_FORMATION	45	0.874149	0.31202	1.49421	0.00344601	0.0844638	COL9A1, COL3A1, COL5A2, COL6A3, COL5A1, COL9A3, COL11A1, COL25A1, COL24A1, COL15A1, COL27A1, COL9A2, COL8A2, COL16A1, PLOD1, ADAMTS3, PLOD3, PCOLCE, COL1A2, SERPINH1, COL4A1, COL4A2, COL5A3, PPIB, COL12A1, PLOD2, PCOLCE2, COL7A1, CRTAP, COL10A1, ADAMTS14, COL13A1, COL6A2, COL6A1, ADAMTS2, COL23A1, COL1A1, P4HB, BMP1, COL14A1, COL22A1, COL2A1, COL8A1, COL11A2, COL4A5
BIOCARTA_CTLA4_PATHWAY	15	-1.30253	2.08327	0.43824	0.00358005	0.084799	CD28, CTLA4, ICOS, CD247, PIK3CA, LCK, PTPN11, CD3G, CD3D, CD3E, ITK, GRB2, PIK3R1, CD86, CD80
REACTOME_NCAM1_INTERACTIONS	29	0.690461	0.249553	1.17834	0.00370545	0.084799	COL9A1, COL3A1, COL5A2, COL6A3, ST8SIA4, CACNB2, COL5A1, CACNB4, GFRA4, PRNP, COL9A3, ARTN, COL9A2, AGRN, COL1A2, ST8SIA2, COL4A1, COL4A2, NCAM1, COL6A2, COL6A1, CACNA1G, COL1A1, CACNB1, GFRA2, COL2A1, CACNB3, GFRA1, COL4A5
KEGG_CYTOSOLIC_DNA_SENSING_PATHWAY	38	-0.532213	0.937422	0.197362	0.00378413	0.084799	IKBKE, AIM2, IL1B, MAVS, POLR3F, ZBP1, POLR3K, ADAR, POLR3GL, POLR3C, NFKB1, DDX58, CXCL10, POLR1D, NFKBIB, IRF3, PYCARD, IRF7, IKBKB, CASP1, IL18, POLR3B, TBK1, CCL5, CCL4, NFKBIA, RIPK1, POLR3G, POLR3A, RIPK3, POLR3D, POLR3H, POLR1C, TMEM173, RELA, IL33, CHUK, IKBKG
REACTOME_IMMUNOREGULATORY_INTERACTIONS_BETWEEN_A_LYMPHOID_AND_A_NON_LYMPHOID_CELL	32	-0.897978	1.60147	0.32255	0.00378746	0.084799	SELL, CD247, FCGR2B, CD34, B2M, CD40, VCAM1, CD8A, KLRD1, KLRK1, PVR, TYROBP, HCST, CD19, ITGAL, IFITM1, CD81, CDH1, ITGB1, ICAM1, CD3G, CD3D, CD3E, ULBP1, ITGB2, ICAM2, ITGB7, CD200R1, CD96, CXADR, C3, CD226
REACTOME_CHEMOKINE_RECEPTORS_BIND_CHEMOKINES	29	-1.08518	1.74445	0.356104	0.00382773	0.084799	CXCR2, CXCR4, CXCL5, PPBP, PF4, CXCL3, CXCL2, CXCL9, CXCL10, CXCL12, CCL25, CCL22, CX3CL1, CXCR5, CX3CR1, CCR9, CXCR6, CCR1, CCR3, CCR2, CCR5, CXCL16, CCL2, CCL7, CCL5, CCL3, CCL4, CCR7, CXCR3
PID_THROMBIN_PAR4_PATHWAY	12	-0.27007	0.464425	0.111702	0.0039816	0.0861566	PLCB2, GNB1, F2RL3, RHOA, GNA15, GNA11, GNA13, ROCK2, F2RL2, GNG2, ROCK1, GNAQ
REACTOME_CELL_JUNCTION_ORGANIZATION	42	0.428148	0.134314	0.670267	0.00414028	0.0861566	LAMC2, F11R, RSU1, CTNND1, PRKCI, TESK1, FBLIM1, CLDN12, CLDN15, FLNC, VASP, PVR, PARVA, CD151, CDH11, CDH5, PARD6A, CDH1, CDH13, CDH15, PARD3, ITGB1, CADM1, CTNNB1, LIMS1, JUP, ITGB4, MPP5, ACTN1, FERMT2, CDH24, CLDN10, CDH6, PLEC, PARVB, CLDN5, CLDN1, LAMA3, CDH2, CTNNA1, PARD6G, ARHGEF6
REACTOME_PRE_NOTCH_PROCESSING_IN_GOLGI	16	0.325601	0.108119	0.502959	0.00424727	0.0861566	NOTCH2, B4GALT1, ST3GAL3, ATP2A2, TMED2, LFNG, FURIN, RAB6A, ATP2A1, ATP2A3, RFNG, SEL1L, MFNG, ST3GAL6, NOTCH3, NOTCH4
PID_RET_PATHWAY	36	0.198719	0.0623775	0.310583	0.00426229	0.0861566	CREB1, IRS1, SRC, DOK5, PIK3CA, SHC1, RAP1A, JUN, PXN, PTPN11, RAC1, DOK1, RET, MAPK3, HRAS, IRS2, GAB1, PRKACA, DOK4, BCAR1, NCK1, RHOA, FRS2, GRB10, CRK, PRKCA, GRB2, PDLIM7, RASA1, PIK3R1, MAPK8, PTK2, SHANK3, MAPK1, SOS1, GFRA1
REACTOME_METABOLISM_OF_AMINO_ACIDS_AND_DERIVATIVES	134	-0.138528	0.246045	0.0459632	0.00435691	0.0861566	GLS, HIBCH, INHA, PSMD1, INHBB, GLUL, ALDH9A1, KMO, ASS1, PSMD5, PSMB7, KYNU, PSMD14, PSMC3, APIP, IVD, GATM, HDC, SMOX, PSMF1, AHCY, PSMA7, MCCC1, PSMB4, PSMD4, PHGDH, PSMA5, DBT, GCLM, GRHPR, MTAP, PSMB2, ALDH4A1, SRM, PSMC2, QDPR, ENOPH1, PSMD9, PSPH, ASL, ASNS, HIBADH, MAT2A, BCAT1, CKM, ETHE1, BCKDHA, PSMC4, PSMD8, BCAT2, FAH, PSMA1, ACADSB, OAT, PAOX, PSMD13, SLC25A15, MRI1, GCDH, GPT2, GOT…
REACTOME_GENERATION_OF_SECOND_MESSENGER_MOLECULES	20	-0.978664	1.75776	0.343099	0.0043958	0.0861566	ZAP70, CD247, ENAH, PLCG1, LCK, CD4, VASP, PAK1, LAT, CD3G, CD3D, CD3E, NCK1, LCP2, ITK, EVL, FYB, GRAP2, PAK2, WAS
PID_PS1_PATHWAY	41	0.186884	0.0661066	0.319734	0.0044131	0.0861566	NCSTN, NOTCH1, CSNK2A1, APH1A, DKK2, MAP3K7, TLE1, JUN, HDAC1, DVL1, FZD1, CTBP1, RBPJ, SSPO, LRP6, PSENEN, MAPK3, CCND1, NKD1, APH1B, ADAM10, NEDD4, CTNNB1, WIF1, FBXW11, NLK, PSEN1, FOS, MYC, TAB1, CREBBP, MAPK1, GSK3B, DLL1, AXIN1, PPARD, PPP2R5D, APC, CSNK1A1, DKK1, FRAT1
ST_GRANULE_CELL_SURVIVAL_PATHWAY	24	-0.382373	0.66873	0.146813	0.00448732	0.0861566	CREB1, CXCR2, ITPKB, PARP1, MAPK8IP1, CREB3, JUN, EPHB2, CXCL2, CREB5, MAP2K7, ASAH1, CASP3, DAG1, CAMP, MAPK9, MAP2K4, FOS, MAPK8, CERK, MAPK1, MAPK8IP3, APC, GNAQ
REACTOME_IL1_SIGNALING	36	-0.433411	0.76545	0.159277	0.00468313	0.0869845	IL1R2, IL1R1, IL1RN, TRAF6, IL1A, IL1B, RIPK2, MAP3K7, TNIP2, CUL1, NOD1, IRAK2, TOLLIP, IKBKB, NOD2, MAP2K1, MYD88, TAB2, UBE2N, IRAK3, PELI1, SQSTM1, MAP2K4, MAP3K3, MAP2K6, PELI2, TAB1, RBX1, IRAK4, IL1RAP, MAP3K8, CHUK, BTRC, IRAK1, IKBKG, TAB3
BIOCARTA_NO2IL12_PATHWAY	15	-1.10302	1.78173	0.351171	0.00470476	0.0869845	STAT4, CD247, IL12A, CD2, IL12RB2, CD4, IL12RB1, TYK2, CD3G, CD3D, CD3E, CCR5, NOS2, JAK2, CXCR3
REACTOME_METABOLISM_OF_STEROID_HORMONES_AND_VITAMINS_A_AND_D	11	-0.284009	0.454802	0.0947264	0.00475696	0.0869845	HSD11B1, CUBN, SRD5A3, STARD5, CYP2R1, STAR, CYP11A1, RDH11, LGMN, SRD5A1, STARD4
REACTOME_IKK_COMPLEX_RECRUITMENT_MEDIATED_BY_RIP1	10	-0.495695	0.877025	0.18532	0.00483487	0.0870276	LY96, TLR4, IKBKB, TLR3, RIPK1, TICAM1, CD14, TICAM2, CHUK, IKBKG
REACTOME_APC_C_CDC20_MEDIATED_DEGRADATION_OF_CYCLIN_B	19	0.22585	0.0757722	0.38188	0.00497313	0.0878169	ANAPC2, ANAPC1, UBE2C, CDC26, CDC20, ANAPC4, ANAPC7, ANAPC5, CDC16, UBA52, ANAPC10, CDK1, UBE2D1, RPS27A, CDC27, ANAPC11, CCNB1, UBE2E1, CDC23
PID_FRA_PATHWAY	33	0.416387	0.131218	0.674654	0.00506556	0.0878169	THBD, MMP9, NFATC2, CCNA2, BGLAP, CDKN2A, JUN, DMTF1, NOS3, FOSL2, COL1A2, MGP, PLAUR, USF2, CCND1, JUND, HMOX1, JUNB, MMP2, NFATC3, GJA1, DCN, LIF, CCL2, ITGB4, PLAU, ATF4, EP300, SP1, LAMA3, NFATC1, FOSL1, TXLNG
KEGG_PEROXISOME	65	-0.155863	0.255219	0.0469718	0.00517881	0.0878169	IDH1, PECR, ACSL3, PEX19, PHYH, CRAT, AGPS, PEX16, CAT, PXMP4, ACOT8, PEX2, PMVK, PEX11B, ABCD3, SCP2, PRDX1, HMGCL, PEX14, PEX10, PEX1, CROT, MPV17, ACOX3, MVK, GSTK1, PEX26, PEX5, FAR2, ECH1, NUDT19, PEX11A, IDH2, FAR1, PAOX, PEX11G, ACSL1, MLYCD, GNPAT, PEX3, PEX7, PEX13, NOS2, PEX12, ACOX1, ABCD4, ECI2, DHRS4, EPHX2, AMACR, SLC25A17, ABCD2, MPV17L, EHHADH, SOD1, SOD2, DECR2, PEX6, NUDT12, XDH…
REACTOME_TGF_BETA_RECEPTOR_SIGNALING_IN_EMT_EPITHELIAL_TO_MESENCHYMAL_TRANSITION	12	0.250474	0.0804099	0.388826	0.00518364	0.0878169	F11R, FKBP1A, TGFBR1, SMURF1, TGFB1, ARHGEF18, UBA52, PARD6A, PARD3, RHOA, TGFBR2, RPS27A
KEGG_GLYCOSAMINOGLYCAN_BIOSYNTHESIS_KERATAN_SULFATE	11	0.315831	0.114426	0.539036	0.00536075	0.0895012	B3GNT7, B4GALT3, CHST1, B4GALT1, B4GALT2, ST3GAL3, ST3GAL2, CHST2, FUT8, ST3GAL1, B4GALT4
KEGG_ANTIGEN_PROCESSING_AND_PRESENTATION	32	-0.481344	0.871052	0.161213	0.00549263	0.0903931	CREB1, HSPA5, PDIA3, B2M, RFXAP, RFX5, CTSS, NFYC, CD8A, CD4, KLRD1, RFXANK, IFI30, CALR, HSPA8, NFYB, CANX, HSPA4, PSME3, HSPA2, LGMN, HSP90AA1, PSME1, PSME2, CTSB, CIITA, TAPBP, TAP1, TAP2, HSP90AB1, NFYA, CD74
KEGG_CYTOKINE_CYTOKINE_RECEPTOR_INTERACTION	32	-0.411953	0.737491	0.143792	0.00562752	0.0913084	IL1R2, IL1R1, IL1RN, TRAF6, IL1A, IL1B, PRKCI, PIK3CA, NFKB1, MAP3K7, JUN, ERC1, TOLLIP, IKBKB, CASP1, MYD88, TAB2, UBE2N, IRAK3, SQSTM1, MAP3K3, MAP2K6, PIK3R1, MAPK8, TAB1, IRAK4, IL1RAP, TICAM2, RELA, CHUK, IRAK1, IKBKG
REACTOME_RECEPTOR_LIGAND_BINDING_INITIATES_THE_SECOND_PROTEOLYTIC_CLEAVAGE_OF_NOTCH_RECEPTOR	11	0.667478	0.250098	1.12984	0.00587481	0.0939969	DLL4, JAG1, NOTCH2, UBA52, ADAM10, RPS27A, ADAM17, JAG2, DLL1, NOTCH3, NOTCH4
KEGG_RIBOFLAVIN_METABOLISM	14	-0.181386	0.329143	0.0609286	0.00598534	0.0944536	PHPT1, ACP2, FLAD1, ACP6, MTMR7, MTMR2, ACP5, ACPP, ENPP1, ENPP3, ACP1, MTMR6, RFK, MTMR1
BIOCARTA_IL12_PATHWAY	19	-0.76625	1.2549	0.225447	0.00620678	0.0966245	IL18R1, STAT4, CD247, IL12A, JUN, IL12RB2, IL12RB1, TYK2, CD3G, CD3D, CD3E, IL18, CCR5, MAP2K6, MAPK8, ETV5, MAPK14, JAK2, CXCR3
REACTOME_TRANS_GOLGI_NETWORK_VESICLE_BUDDING	48	-0.192191	0.351999	0.0604113	0.00669517	0.101983	SNAP23, AP4E1, SNX5, CTSZ, TPD52, SH3D19, SNAPIN, AP4B1, SORT1, CLTA, PUM1, GAK, HIP1R, AP1S1, VAMP8, M6PR, NECAP1, NAPA, BLOC1S3, PICALM, ARRB1, PIK3C2A, AP1M1, AP1G1, DNM2, HSPA8, GNS, BLOC1S1, AP1B1, ARF1, VAMP2, CPD, CLTC, RAB5C, TXNDC5, DTNBP1, AP3B1, TFRC, SNX9, IGF2R, AP3S1, SNX2, FTH1, GBF1, OCRL, YIPF6, TBC1D8B, AP1S2
KEGG_DRUG_METABOLISM_OTHER_ENZYMES	17	0.149542	0.0481095	0.261923	0.00672804	0.101983	UCK2, UCK1, UPP2, ITPA, UCKL1, GMPS, DPYD, GUSB, IMPDH1, NAT2, TK2, IMPDH2, UPP1, TK1, TPMT, UMPS, XDH
REACTOME_MYOGENESIS	20	0.398561	0.111633	0.632498	0.0069471	0.102229	ABL1, MEF2D, CDC42, MEF2A, CDH15, CDON, NEO1, BNIP2, TCF12, CTNNB1, TCF3, MAP2K6, MEF2C, MAPK12, MAPK11, BOC, MAPK14, CDH2, CTNNA1, TCF4
REACTOME_PHOSPHORYLATION_OF_THE_APC_C	17	0.211685	0.0647188	0.364479	0.00701424	0.102229	ANAPC2, ANAPC1, UBE2C, CDC26, ANAPC4, ANAPC7, ANAPC5, PLK1, CDC16, ANAPC10, CDK1, UBE2D1, CDC27, ANAPC11, CCNB1, UBE2E1, CDC23
KEGG_GLYCOSAMINOGLYCAN_BIOSYNTHESIS_CHONDROITIN_SULFATE	21	0.369232	0.115863	0.649686	0.00705862	0.102229	B3GAT2, CHPF, CHST14, B3GALT6, CHPF2, CHST12, CHST13, CSGALNACT2, CHSY1, XYLT1, CHST15, CSGALNACT1, UST, DSE, CHST3, CHST11, XYLT2, B4GALT7, CHSY3, B3GAT3, CHST7
PID_MYC_PATHWAY	23	0.114566	0.0377229	0.194453	0.00717736	0.102229	PPP2R5A, ACTL6A, FBXW7, CDKN2A, TAF12, ZBTB17, SUPT7L, TRRAP, RUVBL1, RUVBL2, TAF10, PIN1, PML, PPP2CA, KAT2A, HBP1, MAX, SKP2, MYC, PAK2, GSK3B, AXIN1, KAT5
PID_IL8_CXCR1_PATHWAY	24	-0.333717	0.615268	0.103712	0.00726999	0.102229	DNM1, PLCB2, PLCB1, HCK, PLD1, LYN, FGR, GNB1, PRKCG, ARRB1, PRKCB, CBL, GNAI2, GNA15, PIK3R6, ARRB2, PRKCA, PIK3CG, AKT1, GNG2, PDPK1, RAB5A, PRKCE, PLCB3
REACTOME_EXTRACELLULAR_MATRIX_ORGANIZATION	61	0.747458	0.212346	1.33488	0.00738013	0.102229	COL9A1, COL3A1, COL5A2, COL6A3, COL5A1, MMP9, COL9A3, COL11A1, COL25A1, COL24A1, MMP16, COL15A1, COL27A1, COL9A2, COL8A2, COL16A1, PLOD1, ADAMTS3, MMP17, PLOD3, PCOLCE, COL1A2, FURIN, SERPINH1, COL4A1, COL4A2, MMP2, MMP15, MMP13, MMP8, COL5A3, PPIB, COL12A1, PLOD2, PCOLCE2, COL7A1, CRTAP, COL10A1, ADAMTS14, COL13A1, MMP11, COL6A2, COL6A1, ELANE, ADAMTS2, COL23A1, COL1A1, TIMP2, P4HB, MMP14, CMA1,…
REACTOME_PYRIMIDINE_METABOLISM	18	0.292272	0.0811458	0.464205	0.00745926	0.102229	UCK2, UCK1, UPP2, DUT, DPYD, TYMS, CAD, DCK, NT5C3, DCTD, TK2, DHODH, NT5E, UPP1, NT5M, NT5C, TK1, UMPS
REACTOME_NEF_MEDIATES_DOWN_MODULATION_OF_CELL_SURFACE_RECEPTORS_BY_RECRUITING_THEM_TO_CLATHRIN_ADAPTERS	17	-0.296148	0.522396	0.0916207	0.00748611	0.102229	ATP6V1H, CD28, B2M, LCK, AP1S1, CD4, AP2S1, AP2A1, AP2A2, AP1M1, AP1G1, AP1B1, ARF1, AP2B1, AP2M1, PACS1, AP1S2
REACTOME_A_TETRASACCHARIDE_LINKER_SEQUENCE_IS_REQUIRED_FOR_GAG_SYNTHESIS	21	0.536471	0.160388	0.952776	0.00754297	0.102229	B3GAT2, GPC1, SDC4, BCAN, SDC3, HSPG2, B3GALT6, AGRN, GPC2, GXYLT2, CSPG4, DCN, SDC1, B4GALT7, VCAN, GPC6, SDC2, GXYLT1, B3GAT3, GPC4, BGN
BIOCARTA_NKT_PATHWAY	20	-0.624069	1.15781	0.189066	0.00792515	0.102695	IL18R1, CD28, CXCR4, TGFB2, IL12A, IL12RB2, CD4, TGFB1, IL12RB1, CCR1, CCR3, CCR2, CCR5, IFNGR1, CCL3, CCL4, CCR7, TGFB3, IFNGR2, CXCR3
PID_CD8_TCR_DOWNSTREAM_PATHWAY	46	-0.536162	0.997126	0.154636	0.00793992	0.102695	STAT4, PTPN7, CD247, PRKCQ, IL2RA, B2M, NFATC2, NRAS, PPP3CA, JUN, TNFRSF9, TNFRSF4, TNFRSF18, BRAF, CD8A, RAF1, KRAS, PRKCB, MAPK3, HRAS, JUNB, NFATC3, CD3G, CD3D, CD3E, MAP2K1, EOMES, MAP2K2, PPP3R1, MAPK9, PRKCA, FOS, PPP3CB, MAPK8, GZMB, IL2RB, MAPK1, IFNAR2, IFNAR1, TNF, PRKCE, EGR1, NFATC1, FOSL1, ELK1, IL2RG
KEGG_AXON_GUIDANCE	107	0.349487	0.0956334	0.625118	0.00798647	0.102695	SEMA4C, NCK2, EPHA4, NGEF, CXCR4, SRGAP2, PLXNA2, ABL1, SEMA6D, NFATC2, SEMA4A, EFNA1, EFNA4, SEMA6C, NRAS, GNAI3, PPP3CA, UNC5C, RGS3, EPHB2, CDC42, EPHA2, SEMA3D, SEMA3A, SEMA3C, GNAI1, CDK5, ABLIM2, SLIT2, LIMK1, EPHB4, RAC1, MET, EPHB6, SEMA4F, PLXNA1, SRGAP3, CXCL12, KRAS, PAK4, SEMA4B, FES, PAK1, CHP2, MAPK3, HRAS, EFNB2, NFATC3, NFAT5, NRP1, ITGB1, ARHGEF12, SEMA7A, NCK1, EPHB1, SEMA3B, GN…
SA_PTEN_PATHWAY	16	-0.318885	0.581351	0.10471	0.00802152	0.102695	AKT3, BPNT1, PIK3CA, SHC1, PIK3CD, AKT2, MAPK3, RBL2, IPCEF1, GRB2, AKT1, PTK2B, MAPK1, PDPK1, SOS1, PTEN
PID_TCR_JNK_PATHWAY	14	-0.561084	1.03766	0.172325	0.008139	0.102695	MAP3K7, JUN, MAP4K1, PRKCB, LAT, DBNL, LCP2, MAP2K4, CRK, MAP3K1, MAPK8, GRAP2, CRKL, MAP3K8
PID_NOTCH_PATHWAY	47	0.225728	0.0642473	0.403173	0.00839624	0.102695	NCSTN, NOTCH1, DNM1, DLL4, JAG1, ITCH, FBXW7, APH1A, NOTCH2, EPS15, MYCBP, HDAC1, KDM1A, MFAP2, SPEN, ENO1, CTBP1, RBPJ, NCOR2, CUL1, SSPO, MFAP5, PSENEN, FURIN, ADAM12, CCND1, MAML2, CBL, RAB11A, APH1B, ADAM10, MAML1, NCOR1, PSEN1, NUMB, YY1, JAG2, SKP2, MYC, EP300, DLL1, CDKN1A, NOTCH3, NOTCH4, MIB1, RBBP8, MARK2
REACTOME_COSTIMULATION_BY_THE_CD28_FAMILY	53	-0.609541	1.02396	0.155292	0.00840669	0.102695	CD28, CTLA4, ICOS, PDCD1, CD247, AKT3, PPP2R5A, MAPKAP1, SRC, PIK3CA, THEM4, LYN, PIK3R3, LCK, CDC42, MTOR, TNFRSF14, YES1, RAC1, PTPN6, CD4, AKT2, PAK1, PPP2CB, PIK3R2, CD3G, CD3D, CD3E, PPP2R1B, CSK, FYN, PPP2CA, MAP3K14, GRB2, PPP2R5E, PPP2R5C, AKT1, PIK3R1, RICTOR, GRAP2, PAK2, CD86, CD80, BTLA, PPP2R1A, PDPK1, MLST8, PPP2R5D, VAV1, MAP3K8, PPP2R5B, CD274, PDCD1LG2
REACTOME_RECRUITMENT_OF_NUMA_TO_MITOTIC_CENTROSOMES	10	0.234826	0.0649663	0.373012	0.00842923	0.102695	TUBGCP5, NUMA1, TUBGCP2, TUBGCP3, CDK1, NEDD1, TUBG1, TUBG2, CCNB1, TUBGCP6
REACTOME_CHONDROITIN_SULFATE_BIOSYNTHESIS	17	0.567472	0.165962	1.01231	0.00845771	0.102695	CHPF, BCAN, CHPF2, CHST12, CHST13, CSGALNACT2, CHSY1, CHST15, CSGALNACT1, CSPG4, CHST3, CHST11, DCN, VCAN, CHSY3, CHST7, BGN
BIOCARTA_TPO_PATHWAY	23	-0.291664	0.482702	0.0807297	0.00850273	0.102695	STAT1, CSNK2A1, PLCG1, PIK3CA, SHC1, JUN, MPL, RAF1, PRKCB, MAPK3, HRAS, MAP2K1, STAT5B, STAT5A, STAT3, PRKCA, GRB2, PIK3CG, FOS, RASA1, PIK3R1, SOS1, JAK2
REACTOME_PI_METABOLISM	44	-0.234677	0.436877	0.0680834	0.00855792	0.102695	PIKFYVE, PIK3C2B, PIP4K2A, INPP5E, PIK3CA, PI4KB, PIK3R3, PIK3CD, PI4K2B, PITPNB, MTMR14, INPPL1, PIK3C2A, MTMR7, PIK3R2, INPP4B, VAC14, MTMR2, PIK3CB, PIK3R4, SACM1L, FIG4, PIP5K1C, MTMR3, ARF1, PIK3R5, PIK3R6, INPP5K, MTMR4, PIP4K2B, PIK3CG, PIK3R1, MTMR6, ARF3, PI4KA, SYNJ1, SYNJ2, PIK3C3, PIP5K1B, PTEN, PI4K2A, OCRL, MTM1, MTMR1
KEGG_AMINOACYL_TRNA_BIOSYNTHESIS	41	0.135996	0.0425888	0.238852	0.00868071	0.103095	MARS2, FARSB, DARS, DARS2, IARS2, EPRS, TARS2, WARS2, SARS, RARS2, PARS2, YARS, SEPSECS, GARS, SARS2, TARSL2, NARS2, EARS2, PSTK, CARS, CARS2, FARSA, AARS, KARS, MTFMT, QARS, LARS2, MARS, RARS, WARS, FARS2, IARS, TARS, YARS2, VARS, VARS2, AARS2, HARS, HARS2, LARS, NARS
REACTOME_NUCLEOTIDE_BINDING_DOMAIN_LEUCINE_RICH_REPEAT_CONTAINING_RECEPTOR_NLR_SIGNALING_PATHWAYS	42	-0.435113	0.813227	0.123289	0.00891263	0.103524	CASP8, BCL2, AIM2, CARD9, TRAF6, BCL2L1, TXNIP, RIPK2, MAP3K7, CASP9, P2RX7, CASP2, NOD1, IRAK2, PYCARD, IKBKB, NOD2, CYLD, CASP1, CASP4, BIRC2, BIRC3, PANX1, PSTPIP1, TAB2, TNFAIP3, UBE2N, NLRP3, MAP2K6, TAB1, MAPK12, MAPK11, MEFV, APP, MAPK14, MAPK13, HSP90AB1, NLRC4, CHUK, IRAK1, IKBKG, TAB3
REACTOME_NEGATIVE_REGULATORS_OF_RIG_I_MDA5_SIGNALING	28	-0.354751	0.666291	0.0997016	0.00921609	0.103524	IKBKE, IFIH1, UBE2L6, MAVS, UBE2D3, DDX58, ISG15, UBE2K, TAX1BP1, IRF3, UBA52, CYLD, NLRC5, PIN1, NLRX1, UBA7, TNFAIP3, ATG5, UBE2D1, TBK1, RPS27A, RNF135, TRIM25, TRAF3, PCBP2, RNF125, ATG12, OTUD5
PID_IL12_2PATHWAY	52	-0.631009	1.18451	0.172208	0.00922857	0.103524	IL1R1, IL18R1, IL18RAP, STAT4, STAT1, CD247, HLX, IL2RA, ATF2, B2M, IL1B, IL12A, NFKB1, PPP3CA, RIPK2, LCK, MTOR, IL12RB2, CD8A, CD4, RELB, SPHK2, IL12RB1, TYK2, CD3G, CD3D, CD3E, IL18, EOMES, CCR5, GADD45B, STAT6, PPP3R1, MAP2K3, NOS2, CCL3, CCL4, STAT5A, STAT3, MAP2K6, FOS, GADD45G, GZMA, PPP3CB, GZMB, IL2RB, SOCS1, MAPK14, RELA, JAK2, NFKB2, IL2RG
REACTOME_NOD1_2_SIGNALING_PATHWAY	29	-0.332602	0.556894	0.0849365	0.00928293	0.103524	CASP8, CARD9, TRAF6, RIPK2, MAP3K7, CASP9, CASP2, NOD1, IRAK2, IKBKB, NOD2, CYLD, CASP1, CASP4, BIRC2, BIRC3, TAB2, TNFAIP3, UBE2N, MAP2K6, TAB1, MAPK12, MAPK11, MAPK14, MAPK13, CHUK, IRAK1, IKBKG, TAB3
KEGG_ONE_CARBON_POOL_BY_FOLATE	16	0.159562	0.0392811	0.257407	0.00930024	0.103524	ATIC, MTHFR, TYMS, MTHFD2L, MTHFD2, ALDH1L1, MTFMT, MTHFS, AMT, MTHFD1L, SHMT2, SHMT1, MTHFD1, MTR, DHFR, GART
REACTOME_THE_ROLE_OF_NEF_IN_HIV1_REPLICATION_AND_DISEASE_PATHOGENESIS	24	-0.353617	0.662323	0.100488	0.00941209	0.103524	ATP6V1H, CD28, CD247, B2M, HCK, LCK, AP1S1, RAC1, CD4, AP2S1, AP2A1, AP2A2, AP1M1, AP1G1, FYN, AP1B1, DOCK2, ARF1, AP2B1, ELMO1, AP2M1, PAK2, PACS1, AP1S2
REACTOME_BOTULINUM_NEUROTOXICITY	12	-0.203336	0.374057	0.0643131	0.0094548	0.103524	STX6, STX16, STX12, STX2, STX1A, VAMP1, STX1B, STX11, STX7, STX8, VAMP2, STX3
REACTOME_PROTEOLYTIC_CLEAVAGE_OF_SNARE_COMPLEX_PROTEINS	12	-0.203336	0.374057	0.0643131	0.0094548	0.103524	STX6, STX16, STX12, STX2, STX1A, VAMP1, STX1B, STX11, STX7, STX8, VAMP2, STX3
PID_TCR_PATHWAY	62	-0.621625	1.17159	0.163986	0.00952568	0.103524	ZAP70, CD28, INPP5D, RASSF5, PTPRC, CD247, PRKCQ, STK39, TRAF6, RASGRP1, PLCG1, PAG1, SHC1, NRAS, RAP1A, BCL10, LCK, CDC42, SH3BP2, PTPN11, ORAI1, CARD11, PTPN6, CD4, KRAS, MAP4K1, GAB2, STIM1, PRKCB, LAT, HRAS, IKBKB, CBL, CD3G, CD3D, CD3E, CSK, NCK1, FYN, DBNL, LCP2, ITK, MAP3K14, PRKCA, GRB2, AKT1, FYB, GRAP2, CD86, CD80, PDPK1, VAV1, SOS1, PRKCE, MAP3K8, MALT1, RASGRP2, PTEN, CHUK, WAS, FLNA,…
REACTOME_INSULIN_SYNTHESIS_AND_PROCESSING	16	-0.172004	0.319223	0.0519415	0.00999793	0.107276	SLC30A7, EXOC1, STX1A, EXOC4, CPE, EXOC8, RAB27A, MYO5A, VAMP2, EXOC2, EXOC3, SLC30A5, ERO1L, EXOC5, KIF5B, EXOC6
