## Supplemental Table 3 for "Age-related Impairment of Implant Osseointegration is Associated with Immune Activation and Suppression of Angiogenic, Notch, and Wnt Pathways"

### Sheet: Data_selection_quSageResults.Ca
Pathway	size	logFC	lowCI	highCI	PValue	FDR	Genes
PID_WNT_SIGNALING_PATHWAY	20	-0.490447	0.838361	0.15665	0.00520122	0.0474788	FZD7, FZD5, FZD1, FZD9, LRP6, FZD4, RYK, WIF1, KREMEN1, IGFBP4, FZD2, ROR2, WNT5A, FZD6, CTHRC1, WNT7B, FZD8, LRP5, DKK1, ATP6AP2
REACTOME_BILE_ACID_AND_BILE_SALT_METABOLISM	10	-0.369415	0.527075	0.218142	4.36679e-05	0.00682065	CYP27A1, ACOT8, CYP7B1, SCP2, ABCC3, CYP46A1, AMACR, CYP39A1, HSD17B4, CH25H
REACTOME_INHIBITION_OF_INSULIN_SECRETION_BY_ADRENALINE_NORADRENALINE	20	-0.332287	0.500991	0.176221	0.000152117	0.0102857	CACNB2, GNB4, GNG5, GNB1, GNAI1, GNB2, GNG11, GNG12, GNG8, GNAO1, GNB5, GNAI2, GNG7, GNGT2, GNG4, GNG2, ADCY6, CACNB3, ADCY5, ADRA2A
NABA_SECRETED_FACTORS	135	-0.31259	0.467668	0.151412	0.000155289	0.0102857	IHH, INHA, INHBB, ANGPTL1, TGFB2, IL1RN, EGFL7, ANGPTL2, FRZB, MDK, FGF7, IL1A, IL1B, BMP2, ISM1, ANGPT4, BMP7, IL7, TNFSF10, FGF2, IL12A, PDGFC, SFRP2, S100A1, S100A13, S100A16, S100A4, S100A6, S100A8, S100A9, S100A11, S100A10, NGF, WNT2B, CSF1, TNFSF8, MEGF9, ARTN, BMP8A, WNT4, MEGF6, HGF, CXCL5, PPBP, PF4, CXCL3, CXCL2, CXCL9, CXCL10, BMP3, CCL24, PDGFA, PTN, TGFA, CXCL12, WNT5B, GDF3, IL11, M…
REACTOME_CLASS_B_2_SECRETIN_FAMILY_RECEPTORS	41	-0.309965	0.516021	0.0957279	0.00484662	0.0457648	FZD7, FZD5, IHH, RAMP1, CD55, CALCRL, GNAS, GNB4, WNT2B, GNG5, PTCH2, WNT4, GNB1, FZD1, FZD9, GNB2, GNG11, SMO, ADCYAP1R1, GNG12, GNG8, FZD4, WNT11, GNB5, PTH1R, VIPR1, GNG7, RAMP3, WNT9A, GNGT2, RAMP2, FZD2, GNG4, PTCH1, GNG2, WNT5A, FZD3, FZD6, WNT7B, WNT10B, FZD8
REACTOME_SIGNALING_BY_BMP	20	-0.267309	0.438376	0.103174	0.00255362	0.035491	BMPR2, GREM2, ACVR2A, BMP2, UBE2D3, SKI, SMURF1, SMAD1, SMAD6, ACVR2B, UBE2D1, NOG, SMURF2, SMAD5, ZFYVE16, BMPR1A, FSTL1, SMAD4, SMAD7, CHRDL1
KEGG_PHENYLALANINE_METABOLISM	11	-0.263295	0.423411	0.0998349	0.00299388	0.0384204	PRDX6, ALDH1A3, GOT2, MIF, ALDH3A1, AOC2, AOC3, ALDH3B1, GOT1, MAOA, MAOB
KEGG_TYROSINE_METABOLISM	20	-0.24003	0.359215	0.125682	0.000230182	0.010929	AOX1, LCMT2, ADH5, ALDH1A3, FAH, LCMT1, GOT2, HEMK1, TRMT11, MIF, ALDH3A1, AOC2, AOC3, GSTZ1, METTL6, COMT, ALDH3B1, GOT1, MAOA, MAOB
REACTOME_G_BETA_GAMMA_SIGNALLING_THROUGH_PLC_BETA	15	-0.233004	0.357531	0.113223	0.000520782	0.0162146	PLCB2, PLCB1, GNB4, GNG5, GNB1, GNB2, GNG11, GNG12, GNG8, GNB5, GNG7, GNGT2, GNG4, GNG2, PLCB3
BIOCARTA_CACAM_PATHWAY	12	-0.216284	0.337027	0.104572	0.000705851	0.0198327	CREB1, CAMK2D, CAMKK2, CAMK1, CALM3, CAMK2B, CAMKK1, CALM1, CAMK2G, CALM2, CAMK4, CAMK2A
KEGG_TERPENOID_BACKBONE_BIOSYNTHESIS	12	-0.214456	0.330373	0.107186	0.000940926	0.0214232	PDSS1, PMVK, HMGCS2, DHDDS, MVK, MVD, ACAT1, PDSS2, GGPS1, HMGCR, HMGCS1, ACAT2
REACTOME_PROSTACYCLIN_SIGNALLING_THROUGH_PROSTACYCLIN_RECEPTOR	14	-0.205471	0.347694	0.0738879	0.00377501	0.0407201	GNAS, GNB4, GNG5, GNB1, GNB2, GNG11, GNG12, GNG8, PTGIR, GNB5, GNG7, GNGT2, GNG4, GNG2
REACTOME_ADP_SIGNALLING_THROUGH_P2RY12	16	-0.199055	0.335338	0.072976	0.00327879	0.0384204	GNB4, P2RY12, GNAI3, GNG5, GNB1, GNAI1, GNB2, GNG11, GNG12, GNG8, GNB5, GNAI2, GNG7, GNGT2, GNG4, GNG2
REACTOME_ACTIVATION_OF_KAINATE_RECEPTORS_UPON_GLUTAMATE_BINDING	22	-0.19131	0.295986	0.0944728	0.000431012	0.0150462	PLCB2, PLCB1, GNB4, GNG5, GNB1, GNB2, GNG11, GNG12, GNG8, CALM3, GRIK5, GNB5, GNG7, GNGT2, CALM1, GNG4, GNG2, NCALD, DLG1, CALM2, PLCB3, DLG3
NABA_MATRISOME_ASSOCIATED	350	-0.189578	0.319517	0.0687031	0.00247762	0.0352372	SULF1, SEMA4C, ADAM23, IHH, INHA, SERPINE2, GPC1, SERPINB10, SERPINB8, INHBB, CTSE, FAM20B, ANGPTL1, ADAMTS4, TGFB2, PLXNA2, ITIH5, PLXDC2, IL1RN, EGFL7, ADAMTSL2, ANGPTL2, FRZB, SERPING1, MDK, PAMR1, GREM1, SEMA6D, FGF7, IL1A, IL1B, ADAM33, BMP2, ISM1, CST3, CST7, ANGPT4, TGM2, SLPI, SDC4, CTSA, MMP9, SULF2, BMP7, CTSZ, IL7, TNFSF10, ANXA5, FGF2, IL12A, SERPINI1, PDGFC, CTSO, SFRP2, SEMA4A, MUC1…
REACTOME_REGULATION_OF_INSULIN_SECRETION_BY_GLUCAGON_LIKE_PEPTIDE1	30	-0.166303	0.251186	0.0877831	0.000134986	0.0102857	RAPGEF4, KCNB1, GNAS, GNB4, RAP1A, GNG5, PRKACB, GNB1, GNB2, PRKAR1B, GNG11, GNG12, ITPR2, GNG8, IQGAP1, PRKACA, GNB5, PRKAR2A, GNG7, RAP1B, GNGT2, PRKAR1A, KCNS3, PRKAR2B, GNG4, GNG2, RAPGEF3, ADCY6, ADCY5, ITPR3
PID_WNT_NONCANONICAL_PATHWAY	30	-0.165285	0.257143	0.0803067	0.000390851	0.0146131	FZD7, FZD5, NFATC2, SETDB1, CHD7, MAP3K7, CDC42, DVL1, YES1, RAC1, PPARG, RHOA, TAB2, MAPK9, DVL2, ARRB2, NLK, FZD2, DAAM1, ROR2, WNT5A, MAPK8, FZD6, CTHRC1, TAB1, DVL3, ROCK1, CAMK2A, CSNK1A1, FLNA
BIOCARTA_HIF_PATHWAY	13	-0.159167	0.251802	0.0645964	0.00182007	0.0293787	COPS5, CREB1, ARNT, ASPH, JUN, NOS3, VHL, LDHA, P4HB, HIF1A, HSP90AA1, EP300, VEGFA
REACTOME_SIGNAL_ATTENUATION	11	-0.150445	0.228631	0.06916	0.000780905	0.0204455	IRS1, SHC1, DOK1, MAPK3, INSR, IRS2, SHC2, GRB10, CRK, GRB2, SOS1
KEGG_CALCIUM_SIGNALING_PATHWAY	111	-0.148992	0.235264	0.0593364	0.00132933	0.0259558	HTR2B, ATP2B4, CACNA1E, ITPKB, PDE1A, PLCB2, PLCB1, PLCB4, PLCG1, GNAS, PPID, CAMK2D, PPP3CA, PRKACB, PTGFR, PTAFR, NOS3, BST1, CD38, PDGFRA, P2RX2, ATP2A2, P2RX7, P2RX4, PHKG1, TACR1, ITPR1, CACNA1C, ITPR2, PRKCG, CALM3, RYR1, SPHK2, GRIN2D, CHRNA7, CHP2, PRKCB, ATP2A1, PHKG2, VDAC3, SLC25A4, EDNRA, PRKACA, CACNA1A, MYLK3, PHKB, ADCY7, PLCG2, TRPC1, PLCD1, ADORA2A, TBXA2R, GNA15, GNA11, ATP2B1, …
BIOCARTA_PS1_PATHWAY	12	-0.148187	0.222096	0.0762266	0.000237174	0.010929	NOTCH1, DVL1, FZD1, RBPJ, CTNNB1, ADAM17, PSEN1, GSK3B, DLL1, AXIN1, APC, BTRC
REACTOME_REGULATION_OF_INSULIN_SECRETION	58	-0.146542	0.218619	0.0798667	5.23243e-05	0.00682065	CACNB2, STXBP1, DPP4, RAPGEF4, PLCB2, PLCB1, KCNB1, GNAS, GNB4, RAP1A, GNG5, PRKACB, SLC2A1, GNB1, GNAI1, STX1A, GNB2, PRKAR1B, GNG11, GNG12, ITPR2, GNG8, IQGAP1, SEC11A, SPCS2, SLC25A4, SPCS3, PRKACA, CACNA1A, GNAO1, GNB5, GNAI2, PRKAR2A, CTNNB1, MARCKS, GNG7, GNA15, GNA11, RAP1B, VAMP2, GNGT2, PRKCA, PRKAR1A, KCNS3, PRKAR2B, GNG4, GNG2, SPCS1, RAPGEF3, ADCY6, CACNB3, ADCY5, ITPR3, SEC11C, PLCB3…
REACTOME_BMAL1_CLOCK_NPAS2_ACTIVATES_CIRCADIAN_EXPRESSION	31	-0.143009	0.216785	0.0663047	0.000594928	0.0175732	NCOA2, NPAS2, PER2, RXRA, CRY2, NCOA6, NCOA3, TBL1XR1, TGS1, SMARCD3, CLOCK, SERPINE1, BHLHE40, BHLHE41, ARNTL2, DBP, ARNTL, F7, RORA, CRY1, NCOR1, PER1, MED1, NR1D1, NCOA1, NAMPT, EP300, CREBBP, HDAC3, NR3C1, TBL1X
KEGG_N_GLYCAN_BIOSYNTHESIS	43	-0.13028	0.211239	0.0461009	0.00255708	0.035491	MGAT4A, MGAT5, B4GALT3, MAN1B1, DOLPP1, DPM2, RPN2, DPM1, ALG5, DPM3, MAN1A2, ALG14, B4GALT1, ALG2, ALG6, B4GALT2, MAN1C1, DDOST, MOGS, RPN1, MAN2A2, ALG8, ALG11, TUSC3, STT3A, DPAGT1, ALG9, STT3B, MGAT1, MGAT4B, MGAT2, FUT8, RFT1, DAD1, MGAT3, ALG12, ALG10B, ALG1, ALG3, ST6GAL1, MAN2A1, GANAB, ALG13
REACTOME_CIRCADIAN_CLOCK	45	-0.0969519	0.154452	0.0371688	0.00194708	0.0295136	NCOA2, NPAS2, CREB1, PER2, RXRA, ATF2, CRY2, NCOA6, NCOA3, TBL1XR1, MEF2D, TGS1, SMARCD3, CLOCK, SERPINE1, CUL1, BHLHE40, BHLHE41, ARNTL2, DBP, ARNTL, F7, UBA52, RORA, CRY1, RPS27A, SREBF1, NCOR1, PER1, MED1, NR1D1, CSNK1D, NCOA1, NAMPT, HIF1A, MEF2C, FBXL3, CSNK1E, EP300, CREBBP, HDAC3, NR3C1, CPT1A, BTRC, TBL1X
REACTOME_MEMBRANE_TRAFFICKING	99	-0.0847363	0.141319	0.0259254	0.00528274	0.0474788	VPS4B, COPA, STAM, DNM1, STAM2, SNAP23, AP4E1, SNX5, CHMP4B, SRC, CTSZ, ARFGAP1, TPD52, CHMP4C, SH3D19, SNAPIN, GJA5, AP4B1, SORT1, SEC24D, SEC24B, CHMP5, CLTA, GJA4, GJB3, GJB5, PUM1, PREB, SEC31A, GAK, HIP1R, VPS37B, VPS37D, AP1S1, CHMP3, VAMP8, SEC13, M6PR, NECAP1, CHMP2A, NAPA, BLOC1S3, TSG101, TJP1, PICALM, ARRB1, COPB1, PIK3C2A, VPS36, VPS37A, COPE, UBA52, AP1M1, VPS4A, AP1G1, DNM2, HSPA8, …
REACTOME_GENERIC_TRANSCRIPTION_PATHWAY	118	-0.0830189	0.139081	0.0311411	0.00225732	0.0325053	NCOA2, CCNT2, PARP1, RXRA, MED27, CDK9, NR6A1, NR4A2, NR1H3, NCOA6, RBL1, NCOA3, E2F5, TBL1XR1, SKIL, MAML3, WWTR1, NOTCH2, TRIM33, UBE2D3, TGS1, CCNC, NR4A3, ZFP37, CDKN2B, MED8, HDAC1, SKI, SMARCD3, NRBP1, RBPJ, NCOR2, SERPINE1, ZKSCAN1, ZKSCAN5, CDK8, PPARG, TEAD4, ZFP28, ZIK1, TRIM28, ZFP112, NR1H2, MED25, TEAD2, TEAD1, TFDP1, NR2C2AP, UBA52, NR2F6, MED26, NR3C2, JUNB, E2F4, ZFP90, ZFP1, YAP1…
BIOCARTA_GSK3_PATHWAY	26	-0.0697833	0.120033	0.0215747	0.00547479	0.0480998	LY96, LBP, PIK3CA, LEF1, NFKB1, TLR4, DVL1, FZD1, GNAI1, TOLLIP, CCND1, TIRAP, MYD88, CTNNB1, GJA1, PPP2CA, AKT1, PIK3R1, GSK3B, PDPK1, AXIN1, EIF2AK2, APC, CD14, RELA, IRAK1
PID_TGFBR_PATHWAY	53	-0.0671081	0.101663	0.0311815	0.000449198	0.0152199	TGFBRAP1, TGFB2, FKBP1A, ITCH, DYNLRB1, SKIL, EIF2A, SHC1, WWP1, MAP3K7, TGFBR1, ZFYVE9, TGFBR3, SMURF1, CAV1, STRAP, TGFB1, PPP1R15A, PPP2CB, PARD6A, YAP1, PML, SMAD3, RNF111, RHOA, TGFBR2, CTNNB1, TAB2, SPTBN1, PPP2CA, ARRB2, YWHAE, RPS6KB1, SMURF2, GRB2, TGFB3, ZFYVE16, PPP2R2A, DAB2, TAB1, DACT2, PDPK1, AXIN1, DAXX, SOS1, BAMBI, CAMK2A, NEDD4L, SMAD4, SMAD7, SMAD2, PPP1CA, XIAP
KEGG_SNARE_INTERACTIONS_IN_VESICULAR_TRANSPORT	31	-0.0637286	0.102146	0.0237851	0.00223551	0.0325053	STX6, VAMP4, SNAP23, STX16, SEC22B, STX17, STX12, VAMP3, STX18, STX2, STX1A, BET1, VAMP5, VAMP8, VAMP1, STX1B, BET1L, USE1, STX11, STX7, YKT6, SNAP47, STX8, VAMP2, GOSR1, GOSR2, VTI1B, SNAP29, BNIP1, STX3, VTI1A
BIOCARTA_NOS1_PATHWAY	15	-0.0558886	0.0871246	0.0234133	0.00114459	0.0248786	PPP3CA, PRKACB, PRKAR1B, CALM3, GRIN2D, PRKCB, PRKAR2A, DLG4, PRKCA, PRKAR1A, PRKAR2B, CALM1, PPP3CB, PPP3CC, CALM2
KEGG_LYSINE_DEGRADATION	33	0.0601062	0.0244461	0.097184	0.00131045	0.0259558	ALDH9A1, SUV39H2, EHMT1, SETD7, ASH1L, SETDB1, HADH, ALDH1B1, PLOD1, HADHA, AASDH, ALDH2, SETD1B, PLOD3, SETMAR, SETD1A, ECHS1, GCDH, AASDHPPT, ACAT1, PLOD2, SETD2, DOT1L, OGDH, ALDH3A2, DLST, NSD1, SETDB2, EHHADH, ACAT2, EHMT2, ALDH7A1, SUV39H1
KEGG_MTOR_SIGNALING_PATHWAY	47	0.067695	0.0219348	0.114414	0.00425895	0.0423525	CAB39, EIF4E2, AKT3, TSC1, PIK3CA, EIF4E, PRKAA2, PIK3R3, RPS6KA1, MTOR, PIK3CD, RHEB, ULK1, BRAF, AKT2, MAPK3, EIF4EBP1, VEGFC, PIK3R2, ULK3, PIK3CB, DDIT4, STK11, IGF1, ULK2, PIK3R5, RPS6KB1, STRADA, RPTOR, PIK3CG, HIF1A, PGF, AKT1, PIK3R1, CAB39L, PRKAA1, RICTOR, EIF4B, MAPK1, RPS6KA2, PDPK1, MLST8, TSC2, VEGFA, RPS6KB2, VEGFB, RPS6KA3
KEGG_INOSITOL_PHOSPHATE_METABOLISM	48	0.0695301	0.0219049	0.115219	0.00433819	0.0423525	INPP4A, INPP1, PIKFYVE, PIK3C2B, ITPKB, PIP4K2A, INPP5E, PLCB2, PLCB1, PLCB4, PLCG1, IMPA1, PIK3CA, PI4KB, PIP5K1A, INPP5B, PIK3CD, TPI1, INPPL1, PIK3C2A, CDIPT, INPP5A, ISYNA1, INPP4B, PLCG2, PIK3CB, PLCD1, IPMK, PIP5K1C, PIP4K2C, INPP5K, PIP4K2B, PLCD3, PIK3CG, ALDH6A1, ITPK1, IPPK, PI4KA, SYNJ1, SYNJ2, PIK3C3, IMPA2, PLCB3, PIP5K1B, MINPP1, PTEN, PLCE1, OCRL
KEGG_NON_SMALL_CELL_LUNG_CANCER	49	0.0749343	0.0266349	0.125154	0.00286724	0.0384204	RASSF5, AKT3, RXRA, E2F1, PLCG1, STK4, PIK3CA, NRAS, CDKN2A, PIK3R3, E2F2, CASP9, PIK3CD, CDK6, BRAF, TGFA, RAF1, KRAS, PRKCG, AKT2, PRKCB, MAPK3, HRAS, CCND1, PIK3R2, PLCG2, MAP2K1, PIK3CB, RASSF1, FOXO3, MAP2K2, CDK4, EGFR, PIK3R5, ERBB2, PRKCA, GRB2, PIK3CG, SOS2, AKT1, E2F3, PIK3R1, RB1, MAPK1, PDPK1, RXRB, SOS1, BAD, ARAF
REACTOME_PYRUVATE_METABOLISM_AND_CITRIC_ACID_TCA_CYCLE	37	0.0854773	0.0348791	0.138086	0.00141327	0.02669	ADHFE1, IDH1, D2HGDH, SDHC, PDK1, PDHX, IDH3B, SLC16A1, PDP1, SDHB, MDH2, PDK4, SUCLG1, SUCLG2, LDHB, LDHA, IDH2, PDP2, PDPR, SDHD, DLAT, IDH3A, BSG, CS, OGDH, PDK2, SLC16A3, DLD, L2HGDH, DLST, SDHA, PDHB, SUCLA2, ACO2, IDH3G, PDK3, PDHA1
PID_RAC1_REG_PATHWAY	36	0.091207	0.0296263	0.148168	0.00380639	0.0407201	PREX2, NGEF, ABI1, VAV2, CHN1, ARHGAP1, PREX1, ARHGEF2, VAV3, RAP1GDS1, RAC1, CHN2, EPS8, ARHGAP17, DOCK1, ARHGEF7, DOCK6, BCR, ARHGEF25, ARHGAP9, DOCK2, ABR, ARHGDIA, ELMO1, RASGRF2, SPATA13, TRIO, RACGAP1, KALRN, TIAM1, TIAM2, DEF6, VAV1, RALBP1, SOS1, ARHGEF6
KEGG_PROGESTERONE_MEDIATED_OOCYTE_MATURATION	74	0.0923765	0.0341181	0.146268	0.00177973	0.0293787	AKT3, ANAPC2, BUB1, ANAPC1, CDC25B, PIK3CA, CCNA2, GNAI3, PRKACB, CDC26, PIK3R3, RPS6KA1, MAD2L2, PIK3CD, GNAI1, ANAPC4, ANAPC7, ANAPC5, BRAF, MAD2L1, RAF1, PDE3A, KRAS, AKT2, IGF1R, CPEB1, PDE3B, PLK1, MAPK3, CDC16, PIK3R2, ANAPC10, PRKACA, ADCY7, MAP2K1, CCNB2, PIK3CB, ANAPC13, GNAI2, CDC25A, CDK1, FZR1, IGF1, CDK2, ADCY1, MAPK9, PIK3R5, CDC27, ANAPC11, ADCY3, PIK3CG, HSP90AA1, AKT1, ADCY2, CCN…
PID_PRL_SIGNALING_EVENTS_PATHWAY	23	0.102296	0.0319801	0.175405	0.00531307	0.0474788	PTP4A1, SRC, CCNA2, RHOC, RABGGTB, PTP4A2, RAC1, CCNE1, ATF5, MAPK3, BCAR1, AGT, ITGB1, RHOA, CDK2, ITGA1, RABGGTA, PTP4A3, TUBA1B, MAPK1, CDKN1A, ROCK1, EGR1
KEGG_PURINE_METABOLISM	122	0.102351	0.0478178	0.152812	0.000236743	0.010929	PRIM2, ATIC, PDE6D, NME7, ADSS, NUDT5, ENTPD2, AK1, PDE1A, POLR1B, ITPA, POLR3F, ENTPD6, ADA, POLR3K, PDE7A, GMPS, PKLR, NPR1, POLR3GL, POLR3C, AMPD2, PDE5A, PAPSS1, AK5, NUDT2, NPR2, POLR1E, POLE3, AK4, PDE4B, AK2, PPAT, PAICS, POLR2B, DCK, NUDT9, POLE, POLR2J, POLR1D, IMPDH1, NT5C3, POLR1A, POLE4, DGUOK, PDE3A, POLR2I, POLD1, PDE8A, POLD3, RRM1, AMPD3, PDE3B, POLR2L, ADCY7, POLR2C, APRT, PDE4A,…
PID_AJDISS_2PATHWAY	37	0.10387	0.061501	0.147919	2.79094e-05	0.0053586	ABL1, CTNND1, RIN2, SRC, PTPN1, CDC42, GNA12, RAC1, MET, RET, PTPN6, IGF1R, IQGAP1, HRAS, CASP3, CDH1, DNM2, SNX1, ADAM10, CTNNB1, FYN, EGFR, NME1, JUP, GNA13, CBLL1, ARF6, NTRK2, CREBBP, ROBO1, TIAM1, RAB5A, CABLES1, CDH2, CTNNA1, GFRA1, ZBTB33
KEGG_BETA_ALANINE_METABOLISM	17	0.106343	0.0331312	0.182461	0.00550716	0.0480998	HIBCH, ALDH9A1, DPYD, ACADM, ALDH1B1, SRM, HADHA, ALDH2, ECHS1, MLYCD, ALDH3A2, AOC2, AOC3, ABAT, EHHADH, ALDH7A1, SMS
KEGG_SELENOAMINO_ACID_METABOLISM	19	0.107234	0.0451412	0.170627	0.00127022	0.0259558	MARS2, SCLY, SEPHS1, LCMT2, AHCY, GGT7, AHCYL1, PAPSS1, AHCYL2, MAT2A, LCMT1, SEPHS2, HEMK1, TRMT11, GGT5, MARS, MAT2B, METTL6, PAPSS2
KEGG_OOCYTE_MEIOSIS	93	0.108213	0.0492298	0.169531	0.000428481	0.0150462	PPP2R5A, ANAPC2, BUB1, ANAPC1, YWHAB, AURKA, CAMK2D, PPP3CA, PRKACB, CCNE2, CDC26, CDC20, RPS6KA1, MAD2L2, PPP1CB, YWHAH, ANAPC4, PPP1CC, ANAPC7, ANAPC5, YWHAG, STAG3, CUL1, MAD2L1, ITPR1, ITPR2, CALM3, CCNE1, IGF1R, CPEB1, PLK1, CHP2, MAPK3, CDC16, PPP2CB, ANAPC10, PRKACA, ADCY7, PPP2R1B, MAP2K1, CCNB2, ANAPC13, FBXO5, CDK1, IGF1, CDK2, CAMK2B, ADCY1, PPP3R1, FBXW11, PTTG1, PPP2CA, YWHAE, CDC27,…
PID_HDAC_CLASSI_PATHWAY	65	0.109282	0.0383926	0.182985	0.00322677	0.0384204	SUMO1, HDAC4, SMG5, GATAD2B, WDR77, NFKB1, RBBP4, HDAC1, SIRT4, NCOR2, RAN, SMURF1, SSPO, MXD1, GATA2, HDAC11, PPARG, CHD4, TNFRSF1A, SIRT2, SIRT3, SAP30, GATAD2A, SIN3B, PRKACA, ZFPM1, SIN3A, HDAC2, RANBP2, SIRT1, MBD3, SIRT6, NR2C1, XPO1, NCOR1, CHD3, STAT3, HDAC5, SIRT7, HDAC9, NFKBIA, FKBP3, MAX, YY1, SIRT5, PRMT5, SAP18, EP300, RANGAP1, HDAC10, HDAC7, TFCP2, CREBBP, UBE2I, TNF, KAT2B, HDAC3,…
BIOCARTA_ERK5_PATHWAY	16	0.112035	0.0493221	0.172202	0.000761341	0.0204455	CREB1, PLCG1, PIK3CA, MEF2D, SHC1, RPS6KA1, MEF2A, MAPK3, HRAS, MAPK7, GRB2, PIK3CG, AKT1, MEF2C, PIK3R1, MAPK1
BIOCARTA_RACCYCD_PATHWAY	26	0.112095	0.0436731	0.175386	0.0015385	0.0281326	E2F1, PIK3CA, NFKB1, CDK6, RAC1, RAF1, CDKN1B, CCNE1, PAK1, MAPK3, HRAS, CCND1, TFDP1, IKBKB, RHOA, CDK4, CDK2, NFKBIA, AKT1, PIK3R1, RB1, MAPK1, CDKN1A, RELA, CHUK, IKBKG
REACTOME_METABOLISM_OF_VITAMINS_AND_COFACTORS	47	0.113528	0.0564019	0.171851	0.000169643	0.0102857	NMNAT2, SLC19A2, FPGS, PANK2, SLC23A2, NFS1, MOCS3, FLAD1, SLC2A1, PPCS, MTHFR, NMNAT1, PANK4, NADK, SLC5A6, TPK1, SLC2A3, QPRT, NADSYN1, AASDHPPT, ACP5, PPCDC, NMNAT3, ENPP1, SLC25A16, SLC19A1, PDXK, PANK3, SHMT1, SLC46A1, PNPO, COASY, FASN, NAMPT, MTHFD1, GPHN, DHFR, MOCS2, THTPA, SLC25A32, CYB5R3, MOCS1, MOCOS, CYB5A, RFK, PANK1, GSTO1
REACTOME_PYRUVATE_METABOLISM	17	0.113976	0.0623572	0.166675	9.81407e-05	0.0094215	PDK1, PDHX, SLC16A1, PDP1, PDK4, LDHB, LDHA, PDP2, PDPR, DLAT, BSG, PDK2, SLC16A3, DLD, PDHB, PDK3, PDHA1
REACTOME_PROCESSING_OF_INTRONLESS_PRE_MRNAS	14	0.115849	0.0393618	0.186601	0.00330176	0.0384204	CLP1, CSTF3, CSTF1, NCBP1, PCF11, NUDT21, CPSF3, CPSF2, PAPOLA, PABPN1, CPSF1, NCBP2, CPSF7, CSTF2
BIOCARTA_CXCR4_PATHWAY	22	0.121337	0.0558117	0.184203	0.00048524	0.0159713	CXCR4, PLCG1, PIK3CA, NFKB1, GNB1, GNAI1, PXN, RAF1, CXCL12, PRKCB, MAPK3, HRAS, BCAR1, MAP2K1, CRK, PRKCA, PIK3R1, PTK2B, PTK2, MAPK1, RELA, GNAQ
BIOCARTA_CHREBP2_PATHWAY	34	0.123975	0.0514318	0.191094	0.00157636	0.0283745	PPP2R5A, YWHAB, PKLR, PRKAB2, PRKACB, PRKAA2, PRKAG2, YWHAH, PRKAB1, YWHAG, PRKAR1B, PPP2R2D, PPP2CB, PRKACA, PPP2R1B, PPP2R3A, PRKAR2A, PPP2CA, YWHAE, ACACA, MLX, PRKAR1A, FASN, YWHAQ, PRKAR2B, PPP2R5E, PPP2R5C, PPP2R2A, PRKAA1, YWHAZ, PRKAG1, PPP2R1A, PPP2R5D, PPP2R5B
REACTOME_METABOLISM_OF_NUCLEOTIDES	61	0.12708	0.0427175	0.214796	0.00378851	0.0407201	ATIC, DTYMK, UCK2, ADSS, UCK1, AK1, UPP2, CAT, ADAL, DUT, ADA, GMPS, AMPD2, DPYD, AK5, CMPK1, CTPS, AK2, TYMS, CAD, PPAT, PAICS, DCK, IMPDH1, NT5C3, DGUOK, RRM1, AMPD3, GSR, DCTD, TK2, DHODH, APRT, NT5E, GPX1, IMPDH2, TXNRD1, UPP1, GUK1, NT5M, PFAS, NME2, NME1, NT5C, TK1, RRM2, ADSSL1, GMPR, GLRX, ADK, PNP, GMPR2, RRM2B, ADSL, UMPS, GART, NME4, XDH, GDA, NT5C2, CTPS2
REACTOME_TRANSPORT_OF_MATURE_TRANSCRIPT_TO_CYTOPLASM	51	0.131231	0.0424849	0.221837	0.00432242	0.0423525	TPR, NUP188, NUP214, NUP35, SRSF6, RAE1, RBM8A, EIF4E, SRSF11, NFX1, NCBP1, MAGOH, SRSF4, SRRM1, NUPL2, SLBP, NUP54, SRSF9, POM121, NUP205, NUP210, U2AF2, NUP62, NUP93, DHX38, NUP133, NUP43, CDC40, RANBP2, NUP37, NUP107, NUP88, SRSF1, NUP85, SRSF2, CPSF3, SRSF5, CPSF2, NUP153, NUP155, CPSF1, NUP50, AAAS, NCBP2, RNPS1, SRSF3, U2AF1, SRSF7, SEH1L, NXF1, UPF3B
BIOCARTA_AKAPCENTROSOME_PATHWAY	13	0.131634	0.058905	0.207248	0.000933405	0.0214232	PRKACB, AKAP9, PKN1, RHOA, PRKAR2A, CDK1, PCNT, PPP2CA, NUP85, PRKAR2B, PRKAG1, PRKCE, PPP1CA
PID_THROMBIN_PAR1_PATHWAY	39	0.132434	0.0545195	0.21344	0.00141283	0.02669	DNM1, PLCB2, PLCB1, PIK3CA, GNAI3, GNB1, GNAI1, NOS3, GNA12, ZYX, PRKCG, VASP, ARHGEF1, AKAP13, ARRB1, PRKCB, PKN1, GNAO1, TRPC6, DNM2, SNX1, GNAI2, RHOA, GNAZ, GNA15, GNA11, PRKCA, GNA13, ARHGDIA, ROCK2, F2R, F2RL2, PIK3R1, GNG2, PRKCD, ROCK1, SNX2, PLCB3, GNAQ
PID_HDAC_CLASSIII_PATHWAY	21	0.136339	0.0706303	0.204657	0.000192379	0.0105533	FHL2, HDAC4, ACSS1, ACSS2, FOXO1, MEF2D, HOXA10, SIRT2, BAX, SIRT3, FOXO3, SIRT1, SIRT7, TUBB2A, EP300, XRCC6, TUBA1B, CREBBP, CDKN1A, KAT2B, FOXO4
KEGG_BASE_EXCISION_REPAIR	32	0.136537	0.0432199	0.222849	0.004158	0.0423525	PARP1, PCNA, POLE3, MUTYH, POLE, UNG, HMGB1, POLE4, OGG1, MBD4, LIG1, XRCC1, POLD1, POLD3, POLB, NEIL3, NEIL1, PARP3, TDG, POLD2, MPG, LIG3, POLE2, PARP2, APEX1, PARP4, NEIL2, SMUG1, NTHL1, POLD4, POLL, APEX2
REACTOME_CELL_SURFACE_INTERACTIONS_AT_THE_VASCULAR_WALL	72	0.13851	0.044116	0.229066	0.00408189	0.0423525	FN1, SELL, SELP, ATP1B1, FCER1G, F11R, CD48, GRB14, ITGAV, MERTK, SIRPA, THBD, ANGPT4, SRC, PLCG1, PIK3CA, SLC7A11, SHC1, CD2, NRAS, SLC16A1, LYN, TEK, LCK, YES1, PF4, COL1A2, CAV1, PTPN6, OLR1, KRAS, MAG, SPN, ITGAL, ITGAM, ITGAX, HRAS, ANGPT2, PIK3R2, SLC7A6, SLC7A5, ITGB1, JAM3, ESAM, ATP1B3, PIK3CB, FYN, ITGB2, BSG, PPIA, ATP1B2, COL1A1, ITGA3, ITGB3, PECAM1, GRB2, SLC16A3, PIK3R1, SLC7A7, SL…
REACTOME_PLATELET_ACTIVATION_SIGNALING_AND_AGGREGATION	169	0.141987	0.0429988	0.244792	0.00551144	0.0480998	FN1, TUBA4A, DGKD, PLA2G4A, SELP, F5, FCER1G, AKT3, TGFB2, PRKCQ, APBB1IP, HSPA5, RAPGEF4, SERPING1, RASGRP1, THBS1, SRC, PTPN1, PIK3CA, GNB4, TRPC3, P2RY12, P2RY1, SHC1, RAP1A, GNAI3, STXBP3, VAV3, GNG5, LYN, TLN1, PIK3R3, MPL, CAP1, LCK, CDC42, GNB1, HGF, CD36, GNAI1, WDR1, PPBP, PF4, DGKQ, SERPINE1, GNB2, PDGFA, GNA12, DAGLB, RAC1, GNG11, COL1A2, CALU, DGKI, MMRN1, GNG12, GP9, MGLL, RAF1, A2M,…
REACTOME_GLOBAL_GENOMIC_NER_GG_NER	32	0.142343	0.0430564	0.237593	0.00508272	0.0468423	ERCC5, DDB2, PCNA, XPA, RAD23B, RPA2, POLE, RFC5, GTF2H3, RFC2, RFC3, RPA3, XPC, LIG1, ERCC1, ERCC2, POLD1, GTF2H1, POLD3, POLD2, RPA1, POLE2, MNAT1, CCNH, GTF2H2, CDK7, ERCC4, RFC4, GTF2H4, ERCC3, POLD4, DDB1
PID_HES_HEY_PATHWAY	42	0.145184	0.0681949	0.216411	0.000393234	0.0146131	HES6, PARP1, NOTCH1, ID1, E2F1, HEY1, BGLAP, ARNT, CAMK2D, TLE1, HDAC1, KDM1A, SPEN, CTBP1, RBPJ, KDR, NCOR2, CD4, CDKN1B, MAML2, MYB, HEY2, TCF3, MAML1, NCOR1, STAT3, GAA, NCOA1, TWIST1, HIF1A, YY1, RB1, GHR, EP300, CREBBP, HES1, RCAN1, RUNX2, RBBP8, JAK2, GATA1, AR
REACTOME_TRANSPORT_OF_MATURE_MRNA_DERIVED_FROM_AN_INTRONLESS_TRANSCRIPT	31	0.148575	0.0505065	0.248698	0.00381751	0.0407201	TPR, NUP188, NUP214, NUP35, RAE1, EIF4E, NCBP1, NUPL2, NUP54, POM121, NUP205, NUP210, NUP62, NUP93, NUP133, NUP43, RANBP2, NUP37, NUP107, NUP88, NUP85, CPSF3, CPSF2, NUP153, NUP155, CPSF1, NUP50, AAAS, NCBP2, SEH1L, NXF1
BIOCARTA_HCMV_PATHWAY	17	0.14897	0.0495658	0.250456	0.00412598	0.0423525	CREB1, PIK3CA, NFKB1, MAPK3, MAP2K1, MAP2K2, MAP2K3, MAP2K6, PIK3CG, AKT1, PIK3R1, MAP3K1, RB1, SP1, MAPK1, MAPK14, RELA
REACTOME_HEMOSTASIS	345	0.149858	0.0528045	0.250432	0.00274726	0.0376767	FN1, TUBA4A, DOCK10, DGKD, PLA2G4A, KIFAP3, SELL, SELP, F5, ATP1B1, FCER1G, F11R, CD48, AKT3, H3F3A, TGFB2, PPP2R5A, PRKCQ, APBB1IP, ABL1, HSPA5, GRB14, RAPGEF4, PDE1A, ITGAV, TFPI, SERPING1, KIF18A, RASGRP1, THBS1, MERTK, SIRPA, THBD, ANGPT4, KIF3B, SRC, PLCG1, PTPN1, GNAS, CABLES2, PIK3CA, MFN1, GNB4, TRPC3, SLC7A11, P2RY12, P2RY1, SHC1, VPS45, CD2, NRAS, SLC16A1, CAPZA1, RAP1A, GNAI3, STXBP3, …
REACTOME_TRANSPORT_OF_VITAMINS_NUCLEOSIDES_AND_RELATED_MOLECULES	22	0.151831	0.0505152	0.249036	0.00448009	0.0431755	SLCO4C1, SLC27A4, SLC35C1, SLC28A2, SLCO4A1, SLC33A1, SLC35A3, SLC35A1, SLC35D1, SLC5A6, SLC35B4, SLCO3A1, SLCO2B1, SLC27A1, SLCO2A1, SLC29A3, SLC35D2, SLC35B2, SLC29A1, SLC27A6, SLC29A2, SLC35A2
REACTOME_GLUTATHIONE_CONJUGATION	17	0.15251	0.0649784	0.243517	0.00122754	0.0259558	MGST3, GGT7, GSS, MGST2, GSTM5, GSTM1, GSTM4, GCLM, GGCT, MGST1, GCLC, GSTA4, GGT5, OPLAH, CNDP2, GSTP1, GSTO1
REACTOME_SIGNALING_BY_RHO_GTPASES	100	0.152877	0.0743256	0.225572	0.000206257	0.0108004	ARHGEF4, NGEF, SRGAP2, ARHGAP30, ARHGAP15, CHN1, ARHGAP1, DEPDC7, ARHGAP11A, RHOV, PREX1, ECT2, ARHGEF11, ARHGEF2, RHOC, VAV3, ARHGAP29, SYDE2, CDC42, ARAP2, RHOH, G3BP2, ARHGAP24, RHOF, RAC1, STARD13, CHN2, FAM13A, ARHGAP25, SRGAP3, A2M, ARHGDIB, ARHGAP35, PLEKHG2, AKAP13, ARHGEF17, ARAP1, RHOG, ARHGAP17, ARHGEF18, DLC1, GMIP, PIK3R2, MYO9B, ARHGAP10, ARHGEF12, RHOA, ARHGAP18, RHOBTB1, BCR, SYDE…
REACTOME_SLC_MEDIATED_TRANSMEMBRANE_TRANSPORT	152	0.155734	0.0521445	0.251723	0.00326646	0.0384204	SLC9A4, SLC9A2, SLC40A1, SLC39A10, SLC11A1, SLC4A3, SLCO4C1, SLC41A1, TPR, SLC30A1, SLC2A6, SLC27A4, NUP188, NUP214, SLC2A8, NUP35, SLC43A1, SLC35C1, SLC12A6, SLC28A2, SLC24A5, SLC20A1, SLC24A3, SLC12A5, SLC13A3, SLC2A10, SLC9A8, RAE1, SLCO4A1, CP, SLC7A11, SLC33A1, SLC39A1, SLC22A15, SLC16A1, SLC30A7, SLC35A3, SLC39A8, SLC26A7, SLC35A1, SLC44A1, SLC31A1, SLC35D1, SLC6A9, SLC2A1, SLC9A1, NUPL2, S…
REACTOME_PURINE_SALVAGE	11	0.15594	0.062123	0.251718	0.00194224	0.0295136	ADAL, ADA, AMPD2, DCK, DGUOK, AMPD3, APRT, GMPR, ADK, PNP, GMPR2
REACTOME_PURINE_METABOLISM	29	0.157169	0.0560667	0.262288	0.00367412	0.0407201	ATIC, ADSS, CAT, ADAL, ADA, GMPS, AMPD2, PPAT, PAICS, DCK, IMPDH1, DGUOK, AMPD3, APRT, NT5E, GPX1, IMPDH2, PFAS, NT5C, ADSSL1, GMPR, ADK, PNP, GMPR2, ADSL, GART, XDH, GDA, NT5C2
REACTOME_PLATELET_SENSITIZATION_BY_LDL	15	0.157804	0.0814267	0.237208	0.000310946	0.013267	PLA2G4A, PPP2R5A, LRP8, FGR, PTPN6, PPP2CB, PPP2R1B, PPP2CA, PECAM1, PPP2R5E, PPP2R5C, PPP2R1A, MAPK14, PPP2R5D, PPP2R5B
REACTOME_TRANSPORT_OF_RIBONUCLEOPROTEINS_INTO_THE_HOST_NUCLEUS	26	0.160788	0.0512836	0.265846	0.00466681	0.0444311	TPR, NUP188, NUP214, NUP35, RAE1, NUPL2, NUP54, POM121, NUP205, NUP210, NUP62, NUP93, NUP133, NUP43, RANBP2, NUP37, NUP107, NUP88, KPNB1, NUP85, NUP153, NUP155, NUP50, AAAS, KPNA1, SEH1L
REACTOME_INTERACTIONS_OF_VPR_WITH_HOST_CELLULAR_PROTEINS	30	0.160827	0.0625986	0.251689	0.00168564	0.0291937	TPR, NUP188, NUP214, NUP35, RAE1, PSIP1, NUPL2, NUP54, POM121, NUP205, NUP210, NUP62, SLC25A4, NUP93, NUP133, NUP43, RANBP2, NUP37, NUP107, NUP88, NUP85, NUP153, NUP155, NUP50, AAAS, KPNA1, HMGA1, SEH1L, BANF1, SLC25A5
REACTOME_REGULATION_OF_GLUCOKINASE_BY_GLUCOKINASE_REGULATORY_PROTEIN	24	0.168809	0.05927	0.273901	0.00317045	0.0384204	TPR, NUP188, NUP214, NUP35, RAE1, NUPL2, NUP54, POM121, NUP205, NUP210, NUP62, NUP93, NUP133, NUP43, RANBP2, NUP37, NUP107, NUP88, NUP85, NUP153, NUP155, NUP50, AAAS, SEH1L
REACTOME_PURINE_RIBONUCLEOSIDE_MONOPHOSPHATE_BIOSYNTHESIS	11	0.174783	0.0672198	0.283792	0.00219292	0.0325053	ATIC, ADSS, GMPS, PPAT, PAICS, IMPDH1, IMPDH2, PFAS, ADSSL1, ADSL, GART
KEGG_GLYCEROPHOSPHOLIPID_METABOLISM	56	0.175972	0.0678495	0.276003	0.00180139	0.0293787	LYPLA1, DGKD, PLA2G4A, LPGAT1, AGPAT2, GPD2, DGKZ, LPCAT4, CDS2, CRLS1, PLD1, PLA2G12A, LYPLA2, PLA2G2D, PLA2G5, PISD, CDS1, DGKQ, ACHE, DGKI, LPCAT3, ETNK1, MBOAT7, CDIPT, PTDSS2, LPCAT2, LCAT, PLA2G15, GNPAT, GPD1L, AGPAT3, CHPT1, DGKA, PEMT, PLD2, DGKE, PHOSPHO1, PGS1, PCYT2, MBOAT2, MBOAT1, PTDSS1, LPCAT1, DGKH, PLA2G6, CHKB, GPD1, DGKG, PCYT1A, AGPAT4, AGPAT1, LCLAT1, CHKA, GPAM, TAZ, PCYT1B
REACTOME_CTNNB1_PHOSPHORYLATION_CASCADE	15	0.183001	0.117289	0.251319	1.39537e-05	0.00375076	PPP2R5A, PPP2CB, PPP2R1B, CTNNB1, PPP2CA, PPP2R5E, PPP2R5C, PPP2R1A, AXIN1, PPP2R5D, APC, CSNK1A1, PPP2R5B, FRAT1, FRAT2
REACTOME_MEIOTIC_SYNAPSIS	21	0.188186	0.0930293	0.285334	0.000274751	0.0121736	TERF1, DIDO1, LMNA, STAG3, ACD, TERF2, TERF2IP, ATR, STAG1, SYNE1, BRCA1, SYNE2, HSPA2, TINF2, RAD21, SUN2, UBE2I, LMNB1, SMC3, STAG2, SMC1A
KEGG_OTHER_GLYCAN_DEGRADATION	14	0.190612	0.061815	0.309756	0.00406281	0.0423525	GBA, MANBA, FUCA1, MAN2B2, NEU3, AGA, MAN2B1, MAN2C1, HEXA, GLB1, FUCA2, ENGASE, HEXB, NEU1
PID_IL2_PI3K_PATHWAY	31	0.192318	0.0650011	0.324688	0.00431462	0.0423525	BCL2, IL2RA, BCL2L1, E2F1, PIK3CA, SHC1, NFKB1, UGCG, JAK1, LCK, MTOR, PTPN11, RAC1, GAB2, SMPD1, JAK3, MYB, FOXO3, RPS6KB1, GRB2, HSP90AA1, AKT1, TERT, PIK3R1, MYC, IL2RB, SOS1, RELA, SGMS1, EIF3A, IL2RG
KEGG_STARCH_AND_SUCROSE_METABOLISM	21	0.193794	0.0677604	0.322459	0.004217	0.0423525	UXS1, GANC, PYGB, AGL, PGM1, PGM2, UGDH, GUSB, MGAM, HK2, GYS1, PGM2L1, ENPP1, ENPP3, HK1, UGP2, GAA, PYGL, HK3, GBE1, PYGM
KEGG_GLYCINE_SERINE_AND_THREONINE_METABOLISM	18	0.194428	0.112023	0.270664	5.94119e-05	0.00682065	SARDH, GATM, PHGDH, PSPH, ALAS1, AMT, GAMT, SHMT2, SHMT1, SRR, AOC2, AOC3, DLD, CHDH, PSAT1, MAOA, MAOB, ALAS2
REACTOME_FACTORS_INVOLVED_IN_MEGAKARYOCYTE_DEVELOPMENT_AND_PLATELET_PRODUCTION	84	0.19577	0.088383	0.295126	0.000358716	0.0146131	DOCK10, KIFAP3, H3F3A, ABL1, KIF18A, KIF3B, CABLES2, MFN1, VPS45, CAPZA1, PRKACB, KIF2C, HDAC1, KDM1A, CDC42, MFN2, CDK5, SH2B3, SH2B2, PRKAR1B, MAFK, RAC1, CAPZA2, GATA2, EHD2, IRF3, WEE1, SH2B1, KIF22, DOCK1, IRF7, IRF2, PRKACA, ZFPM1, DOCK6, SIN3A, KIF23, PRKAR2A, KIF9, KIF15, MYB, HDAC2, JMJD1C, HMG20B, KIF5A, CDK2, DOCK2, IRF1, AKAP10, RAD51C, AKAP1, PRKAR1A, H3F3B, MAFG, KIF3C, PRKAR2B, DOC…
REACTOME_RAP1_SIGNALLING	15	0.197491	0.101774	0.291937	0.000192355	0.0105533	RAPGEF4, RASGRP1, YWHAB, RAP1A, PRKACB, RAP1GAP, RAF1, PRKACA, RAP1B, RAP1GAP2, YWHAZ, RAPGEF3, SIPA1, RASGRP2, PRKG1
REACTOME_INTEGRIN_ALPHAIIB_BETA3_SIGNALING	24	0.197739	0.0865026	0.30064	0.000779978	0.0204455	FN1, APBB1IP, RAPGEF4, RASGRP1, SRC, PTPN1, SHC1, RAP1A, TLN1, VWF, BCAR1, CSK, RAP1B, CRK, ITGA2B, ITGB3, GRB2, AKT1, SYK, PTK2, RAPGEF3, PDPK1, SOS1, RASGRP2
REACTOME_MEIOSIS	43	0.198972	0.0687406	0.334379	0.00333524	0.0384219	TERF1, H3F3A, RAD51, DIDO1, LMNA, NBN, RPA2, STAG3, BRCA2, RPA3, BLM, TEX15, ACD, TERF2, TERF2IP, MRE11A, ATM, ATR, STAG1, MLH1, SYNE1, CDK4, CDK2, RAD50, TOP3A, RPA1, RAD51C, BRCA1, H3F3B, SYNE2, HSPA2, MLH3, TINF2, RAD21, SUN2, PRDM9, UBE2I, MSH5, RBBP8, LMNB1, SMC3, STAG2, SMC1A
REACTOME_GLUCOSE_TRANSPORT	32	0.203891	0.0836274	0.319273	0.00129814	0.0259558	TPR, NUP188, NUP214, NUP35, RAE1, SLC2A1, NUPL2, NUP54, POM121, NUP205, HK2, NUP210, SLC2A3, NUP62, NUP93, NUP133, SLC37A4, NUP43, RANBP2, HK1, NUP37, NUP107, SLC2A4, NUP88, G6PC3, NUP85, NUP153, HK3, NUP155, NUP50, AAAS, SEH1L
PID_EPO_PATHWAY	33	0.214549	0.0903749	0.333978	0.000948424	0.0214232	STAT1, INPP5D, BCL2, VAV2, RAPGEF1, BCL2L1, PLCG1, SHC1, RAP1A, NFKB1, LYN, TEC, PTPN11, SH2B3, PTPN6, HRAS, IRS2, GAB1, PLCG2, TRPC6, EPOR, CBL, STAT5B, STAT5A, GRB2, SOCS3, PIK3R1, MAPK8, CRKL, MAPK14, SOS1, JAK2, BTK
KEGG_PYRUVATE_METABOLISM	31	0.223974	0.156974	0.292374	1.54091e-06	0.00177512	ALDH9A1, ACSS1, ACSS2, PKLR, GRHPR, ALDH1B1, ACACB, ALDH2, MDH2, LDHB, LDHA, LDHD, DLAT, ACAT1, ME1, MDH1, ACYP2, ALDH3A2, ACACA, DLD, ACYP1, ACOT12, PDHB, PCK2, ACAT2, HAGH, HAGHL, GLO1, ALDH7A1, ME2, PDHA1
PID_E2F_PATHWAY	65	0.236736	0.0739474	0.405988	0.00499026	0.046738	MCM3, E2F1, RBL1, MYBL2, E2F5, CCNA2, MCL1, CCNE2, CDKN2A, ORC1, CDKN2C, RBBP4, HDAC1, E2F2, TYMS, SERPINE1, TRRAP, RYBP, CDKN1B, TRIM28, XRCC1, CEBPA, CCNE1, RRM1, TFDP1, RBL2, E2F4, ATM, TFDP2, TOPBP1, CDC25A, SIRT1, CDK1, APAF1, E2F7, CDK2, HIC1, CDC6, KAT2A, BRCA1, TK1, E2F6, RRM2, HBP1, YY1, E2F3, DHFR, PLAU, PRMT5, RB1, MYC, EP300, SP1, CBX5, CREBBP, RANBP1, CDKN1A, CCND3, KAT2B, RBBP8, SMA…
REACTOME_SYNTHESIS_OF_PC	14	0.241289	0.0806529	0.389908	0.00407897	0.0423525	LPIN3, CEPT1, SLC44A1, ACHE, SLC44A2, CHPT1, PEMT, PHOSPHO1, LPIN1, CHKB, PCYT1A, LPIN2, CHKA, PCYT1B
SIG_BCR_SIGNALING_PATHWAY	45	0.249214	0.0793868	0.425781	0.00531664	0.0474788	INPP5D, BCL2, PTPRC, AKT3, CR2, NFATC2, PIK3CA, SHC1, PPP3CA, LYN, PIK3CD, ITPR1, RAF1, ITPR2, GSK3A, AKT2, MAP4K1, CD22, CD19, MAPK3, CD81, PLCG2, CSK, DAG1, BCR, FLOT2, GRB2, SOS2, PPP1R13B, AKT1, SYK, PIK3R1, PPP3CB, PPP3CC, MAPK1, GSK3B, PDPK1, ITPR3, FLOT1, VAV1, SOS1, NFATC1, BAD, BLNK, BTK
REACTOME_TELOMERE_MAINTENANCE	31	0.250911	0.0970849	0.407963	0.00167879	0.0291937	TERF1, PRIM2, PCNA, RPA2, POLE, RFC5, RFC2, RFC3, RPA3, RUVBL1, LIG1, POLD1, RUVBL2, POLD3, ACD, TERF2, TERF2IP, DNA2, PRIM1, POLD2, NHP2, WRAP53, RPA1, POLE2, TERT, TINF2, RFC4, POLD4, POLA2, DKC1, POLA1
KEGG_MISMATCH_REPAIR	22	0.270399	0.107237	0.421317	0.00124997	0.0259558	EXO1, PCNA, RPA2, RFC1, RFC5, RFC2, PMS2, RFC3, RPA3, SSBP1, LIG1, POLD1, POLD3, MLH1, POLD2, RPA1, MLH3, MSH3, RFC4, MSH2, MSH6, POLD4
PID_HNF3B_PATHWAY	19	0.274167	0.113186	0.438513	0.0016979	0.0291937	CREB1, CEBPB, PKLR, HADH, ACADM, CEBPA, CPT1C, UCP2, ALAS1, ACADVL, NF1, AKT1, HMGCS1, SP1, CEBPD, BDH1, TFRC, NR3C1, CPT1A
REACTOME_EXTENSION_OF_TELOMERES	26	0.275826	0.0931092	0.453715	0.00329712	0.0384204	PRIM2, PCNA, RPA2, POLE, RFC5, RFC2, RFC3, RPA3, RUVBL1, LIG1, POLD1, RUVBL2, POLD3, DNA2, PRIM1, POLD2, NHP2, WRAP53, RPA1, POLE2, TERT, RFC4, POLD4, POLA2, DKC1, POLA1
KEGG_ABC_TRANSPORTERS	28	0.282325	0.106581	0.450933	0.00222911	0.0325053	ABCA2, ABCD3, ABCA1, ABCB4, ABCB8, ABCB9, ABCG2, ABCC9, ABCB10, ABCG4, ABCA7, ABCA13, ABCC3, ABCA9, ABCA6, ABCA5, ABCD4, ABCC4, ABCD2, ABCC1, ABCC5, ABCA3, ABCG1, TAP1, TAP2, ABCC10, ABCD1, ABCB7
REACTOME_LATENT_INFECTION_OF_HOMO_SAPIENS_WITH_MYCOBACTERIUM_TUBERCULOSIS	24	0.282861	0.0981484	0.453725	0.00308914	0.0384204	ATP6V1H, SLC11A1, NCF2, ATP6V0D2, ATP6V1G1, ATP6V0B, NOS3, ATP6V0A2, ATP6V1F, ATP6V1E1, ATP6V1B2, ATP6V0D1, CYBA, CAMP, LTF, NOS2, ATP6V1D, ATP6V1C1, NCF4, ATP6V1A, ATP6V0C, ATP6V1G2, TCIRG1, CYBB
PID_CMYB_PATHWAY	72	0.286189	0.171882	0.391965	3.58366e-06	0.00206419	BCL2, PTGS2, COPA, CD34, SPI1, RAG2, ADA, CEBPB, PPID, PIAS3, NRAS, GSTM1, CASP6, LEF1, PPP3CA, MAP3K7, CLTA, PAX5, CDKN2A, SKI, CDK6, KIT, MAD1L1, COL1A2, TFEC, SND1, HIPK2, MAT2A, CD4, CDKN1B, KRAS, TRIM28, CEBPA, ANPEP, IQGAP1, HRAS, CCND1, ZFHX3, MAF, ZFPM1, BIRC3, ETS1, HSPA8, SIN3A, TAB2, MYB, PRTN3, ELANE, SLC25A3, ATP2B1, YEATS4, ADORA2B, NCOR1, NLK, MPO, CBX4, CCNB1, MYC, TAB1, EP300, SP…
KEGG_GLYCOSPHINGOLIPID_BIOSYNTHESIS_GANGLIO_SERIES	13	0.291206	0.174006	0.410854	6.32075e-05	0.00682065	ST6GALNAC4, ST6GALNAC6, SLC33A1, ST6GALNAC3, ST3GAL5, ST8SIA1, ST3GAL2, HEXA, GLB1, B4GALNT1, HEXB, ST3GAL1, B3GALT4
REACTOME_REPAIR_SYNTHESIS_FOR_GAP_FILLING_BY_DNA_POL_IN_TC_NER	14	0.306661	0.107386	0.502099	0.0030303	0.0384204	PCNA, RPA2, POLE, RFC5, RFC2, RFC3, RPA3, POLD1, POLD3, POLD2, RPA1, POLE2, RFC4, POLD4
BIOCARTA_SET_PATHWAY	10	0.307389	0.135257	0.472566	0.00186167	0.0293787	SET, DFFA, DFFB, HMGB2, ANP32A, NME1, GZMA, APEX1, GZMB, CREBBP
PID_DNA_PK_PATHWAY	16	0.311619	0.198623	0.420037	1.62793e-05	0.00375076	XRCC5, NHEJ1, DCLRE1C, CSNK2A1, APTX, APLF, PNKP, LIG4, CSNK2A2, POLM, XRCC4, XRCC6, PRKDC, CSNK2B, DNTT, POLL
BIOCARTA_SRCRPTP_PATHWAY	11	0.324192	0.174517	0.476994	0.000144696	0.0102857	PTPRA, CDC25B, SRC, PRKCB, CSK, CDC25A, CDK1, PRKCA, GRB2, CCNB1, CDC25C
REACTOME_ABC_FAMILY_PROTEINS_MEDIATED_TRANSPORT	18	0.324677	0.132376	0.509179	0.00146366	0.0271957	PEX19, ABCA2, ABCD3, ABCC9, ABCB10, ABCG4, PEX3, ABCA7, ABCC3, ABCA9, ABCA6, ABCC4, ABCD2, ABCC1, ABCC5, ABCA3, ABCG1, ABCD1
PID_ATR_PATHWAY	37	0.329619	0.127476	0.535999	0.00173389	0.0293742	SMARCAL1, RAD51, YWHAB, CCNA2, NBN, CLSPN, RPA2, RFC5, RFC2, MCM7, BRCA2, RFC3, SSPO, MCM2, FANCD2, PLK1, CHEK1, CEP164, TIPIN, ATR, TOPBP1, CDC25A, MDM2, TIMELESS, CDK2, HUS1, FBXW11, PPP2CA, RPA1, CDC6, RAD17, RAD1, YWHAZ, RFC4, PPP2R1A, CDC25C, RAD9A
BIOCARTA_INTRINSIC_PATHWAY	10	0.348147	0.153064	0.538088	0.000883918	0.0214232	F5, SERPING1, COL4A1, COL4A2, F10, F2R, KNG1, PROS1, F8, COL4A5
KEGG_NON_HOMOLOGOUS_END_JOINING	12	0.34927	0.207438	0.48536	6.51277e-05	0.00682065	XRCC5, NHEJ1, DCLRE1C, LIG4, MRE11A, POLM, RAD50, XRCC4, XRCC6, PRKDC, DNTT, POLL
REACTOME_ABCA_TRANSPORTERS_IN_LIPID_HOMEOSTASIS	12	0.350441	0.122801	0.568859	0.00376023	0.0407201	PEX19, ABCA2, ABCD3, ABCG4, PEX3, ABCA7, ABCA9, ABCA6, ABCD2, ABCA3, ABCG1, ABCD1
REACTOME_LAGGING_STRAND_SYNTHESIS	18	0.358221	0.125815	0.586149	0.00287492	0.0384204	PRIM2, PCNA, RPA2, RFC5, RFC2, RFC3, RPA3, LIG1, POLD1, POLD3, DNA2, PRIM1, POLD2, RPA1, RFC4, POLD4, POLA2, POLA1
KEGG_DNA_REPLICATION	34	0.364821	0.150219	0.57375	0.000943201	0.0214232	MCM3, PRIM2, MCM6, PCNA, POLE3, RPA2, RFC1, POLE, RFC5, RFC2, MCM7, RFC3, RPA3, SSBP1, POLE4, MCM2, LIG1, POLD1, POLD3, MCM5, RNASEH2A, DNA2, PRIM1, POLD2, RPA1, RNASEH1, POLE2, RNASEH2B, MCM4, RFC4, POLD4, RNASEH2C, POLA2, POLA1
KEGG_GLYCOSAMINOGLYCAN_DEGRADATION	16	0.365172	0.173674	0.548901	0.000382198	0.0146131	HPSE, IDUA, GUSB, HGSNAT, GALNS, HEXA, HYAL2, HYAL1, GLB1, GNS, HS3ST3B1, NAGLU, SGSH, ARSB, HEXB, IDS
REACTOME_PROCESSIVE_SYNTHESIS_ON_THE_LAGGING_STRAND	14	0.370339	0.128081	0.607932	0.0032001	0.0384204	PRIM2, PCNA, RPA2, RPA3, LIG1, POLD1, POLD3, DNA2, PRIM1, POLD2, RPA1, POLD4, POLA2, POLA1
REACTOME_EFFECTS_OF_PIP2_HYDROLYSIS	20	0.374626	0.226871	0.511304	7.34059e-06	0.00281878	DGKD, PRKCQ, RASGRP1, TRPC3, DGKQ, DAGLB, DGKI, MGLL, ITPR2, TRPC6, DGKA, DGKE, PRKCH, PRKCD, DGKH, DGKG, ITPR3, PRKCE, RASGRP2, DAGLA
REACTOME_G0_AND_EARLY_G1	22	0.381518	0.130965	0.613276	0.00301247	0.0384204	LIN9, PCNA, E2F1, RBL1, MYBL2, E2F5, CCNA2, CCNE2, RBBP4, HDAC1, LIN54, LIN37, CCNE1, TFDP1, RBL2, E2F4, CDC25A, CDK1, CDK2, CDC6, LIN52, DYRK1A
REACTOME_ANTIGEN_ACTIVATES_B_CELL_RECEPTOR_LEADING_TO_GENERATION_OF_SECOND_MESSENGERS	29	0.383187	0.171359	0.60342	0.000859663	0.0214232	PLCG1, SHC1, LYN, PIK3CD, ORAI1, ITPR2, CALM3, CD79A, STIM1, CD19, PLCG2, CBL, NCK1, FYN, CD79B, GRB2, CALM1, SYK, PIK3R1, BLK, CBLB, ITPR3, VAV1, SOS1, CALM2, BLNK, PIK3AP1, BTK, SH3KBP1
BIOCARTA_MONOCYTE_PATHWAY	11	0.392646	0.12768	0.66315	0.00503899	0.0468138	SELE, SELL, SELP, ITGA4, CD44, ITGAL, ITGAM, ITGB1, ICAM1, ITGB2, PECAM1
REACTOME_ACTIVATION_OF_ATR_IN_RESPONSE_TO_REPLICATION_STRESS	34	0.403807	0.126079	0.670244	0.00449745	0.0431755	MCM3, ORC2, MCM6, MCM10, ORC4, MCM8, ORC3, ORC1, RPA2, DBF4, ORC5, CDC7, RFC5, RFC2, MCM7, RFC3, RPA3, MCM2, MCM5, ORC6, CHEK1, ATR, CDC25A, CDK2, HUS1, RPA1, CDC6, RAD17, RAD1, MCM4, CDC45, RFC4, CDC25C, RAD9A
REACTOME_INTERACTION_BETWEEN_L1_AND_ANKYRINS	13	0.411819	0.177582	0.650953	0.00109411	0.0242387	SPTA1, SPTAN1, SCN2A, SCN7A, SCN1B, ANK1, ANK3, SPTBN1, NRCAM, SPTB, KCNQ3, SPTBN2, L1CAM
REACTOME_DNA_STRAND_ELONGATION	29	0.420732	0.147337	0.69986	0.00293355	0.0384204	MCM3, PRIM2, MCM6, PCNA, MCM8, GINS1, RPA2, RFC5, RFC2, MCM7, RFC3, RPA3, MCM2, LIG1, POLD1, POLD3, GINS4, MCM5, GINS2, DNA2, PRIM1, POLD2, RPA1, MCM4, CDC45, RFC4, POLD4, POLA2, POLA1
REACTOME_ASSOCIATION_OF_LICENSING_FACTORS_WITH_THE_PRE_REPLICATIVE_COMPLEX	13	0.447053	0.194291	0.697894	0.000945123	0.0214232	ORC2, ORC4, E2F1, ORC3, ORC1, E2F2, ORC5, UBA52, CDT1, RPS27A, CDC6, GMNN, E2F3
REACTOME_CDC6_ASSOCIATION_WITH_THE_ORC_ORIGIN_COMPLEX	11	0.459547	0.158718	0.762679	0.00375648	0.0407201	ORC2, ORC4, MCM8, E2F1, ORC3, ORC1, E2F2, ORC5, ORC6, CDC6, E2F3
KEGG_PORPHYRIN_AND_CHLOROPHYLL_METABOLISM	22	0.467313	0.242132	0.675633	0.00014832	0.0102857	PPOX, EPRS, BLVRA, CP, ALAD, UROD, MMAB, GUSB, BLVRB, EARS2, UROS, HMOX1, HMBS, ALAS1, COX10, HMOX2, CPOX, FECH, FTH1, COX15, ALAS2, HCCS
REACTOME_FORMATION_OF_FIBRIN_CLOT_CLOTTING_CASCADE	20	0.474711	0.18564	0.752051	0.00184665	0.0293787	F5, TFPI, SERPING1, THBD, F3, PF4, GP9, A2M, VWF, PRCP, F7, F10, GP1BA, C1QBP, F13A1, GP1BB, KNG1, GP5, PROS1, F8
REACTOME_ACTIVATION_OF_THE_PRE_REPLICATIVE_COMPLEX	29	0.490174	0.16944	0.817632	0.00315555	0.0384204	MCM3, PRIM2, ORC2, MCM6, MCM10, ORC4, MCM8, ORC3, ORC1, RPA2, DBF4, ORC5, CDC7, POLE, MCM7, RPA3, MCM2, MCM5, ORC6, CDT1, PRIM1, CDK2, RPA1, CDC6, POLE2, MCM4, CDC45, POLA2, POLA1
KEGG_PROXIMAL_TUBULE_BICARBONATE_RECLAMATION	15	0.512821	0.247036	0.782175	0.000575933	0.0174599	GLS, ATP1B1, ATP1A2, ATP1A1, SLC4A4, AQP1, ATP1A3, FXYD2, ATP1B3, SLC38A3, MDH1, ATP1B2, SLC25A10, GLUD1, PCK2
BIOCARTA_MCM_PATHWAY	17	0.554539	0.249277	0.866193	0.000629616	0.0181329	MCM3, ORC2, MCM6, ORC4, ORC3, ORC1, ORC5, MCM7, MCM2, CDKN1B, CCNE1, MCM5, ORC6, CDT1, CDK2, CDC6, MCM4
REACTOME_G1_S_SPECIFIC_TRANSCRIPTION	16	0.582775	0.196209	0.953646	0.00352533	0.0402097	PCNA, E2F1, ORC1, TYMS, CCNE1, TFDP1, TK2, CDT1, CDC25A, FBXO5, CDK1, CDC6, RRM2, DHFR, CDC45, POLA1
KEGG_PRIMARY_IMMUNODEFICIENCY	31	0.616964	0.241195	1.00765	0.00191418	0.0295136	ZAP70, ICOS, PTPRC, DCLRE1C, RAG2, RAG1, ADA, CD40, RFXAP, RFX5, LCK, UNG, CD8A, CD4, CD79A, CD19, RFXANK, JAK3, CD3D, CD3E, TNFRSF13B, IL7R, TNFRSF13C, CIITA, IGLL1, TAP1, TAP2, BLNK, IKBKG, IL2RG, BTK
REACTOME_METABOLISM_OF_PORPHYRINS	13	0.719755	0.390084	1.06249	0.000162778	0.0102857	PPOX, BLVRA, ALAD, UROD, BLVRB, UROS, HMOX1, HMBS, ALAS1, HMOX2, CPOX, FECH, ALAS2
REACTOME_INTRINSIC_PATHWAY	12	0.769077	0.369272	1.15268	0.000515472	0.0162146	SERPING1, GP9, A2M, VWF, PRCP, F10, GP1BA, C1QBP, GP1BB, KNG1, GP5, F8
